# Proton stress adaptation in acidophilic sulfate-reducing bacteria: insights from *Acididesulfobacillus acetoxydans* for acid mine drainage bioremediation

**DOI:** 10.1101/2025.11.06.686915

**Authors:** Reinier A. Egas, Nicole J. Bale, Michel Koenen, Laura Villanueva, Diana Z. Sousa, Cornelia U. Welte, Irene Sánchez-Andrea

**Author notes:** Address correspondence to Reinier A. Egas.

## Abstract

Acid mine drainage (AMD) waters are a global environmental threat due to their extremely low pH (<3) and high metal loads. Acidophilic sulfate-reducing bacteria (aSRB) can mitigate AMD by reducing sulfate to sulfide, a proton-consuming process that also precipitates metals as metal sulfides. Although sulfate reduction has been observed in AMD waters, most characterized aSRB are only moderately acidophilic and originate from protected microniches. Here, we examined the pH tolerance and proton stress adaptation of the complete organic acid-oxidizing aSRB *Acididesulfobacillus acetoxydans*. Continuous chemostat cultivations were operated across a pH gradient, achieving steady states from pH 5.0 (optimum) down to 2.9, with microcosms showing metabolic activity even at pH 2.5 which is typical AMD-acidity. Transcriptomic profiles remained remarkably stable across conditions, except for upregulation of the K^+^-transporting ATPase (*kdpABC*) at lower pH, suggesting an increased reliance on the chemiosmotic gradient to impede proton influx. Lipid analysis revealed increased core lipid saturation, mid-chain methylation and a shift in priming precursors from leucine to valine at low pH, indicating reduced membrane permeability and more energy-efficient biosynthetic pathways. These adaptations impede proton entry demonstrating adaptation of aSRB to AMD-like acidity and removes the critical pH bottleneck for AMD bioremediation and metal recovery.

**Synopsis:** This study shows acidophilic sulfate-reducing bacteria can adapt to AMD-like acidity while retaining metabolic activity, underscoring their potential for AMD bioremediation and biotechnology.
