## Supplementary material for "Proton stress adaptation in acidophilic sulfate-reducing bacteria: insights from *Acididesulfobacillus acetoxydans* for acid mine drainage bioremediation": Table S2

### Sheet: Sheet1
Calculation growth rates after switch to pH 2.9
time cultivation (h)	R1 (OD600)	R2 (OD600)
1649.08	0.471	0.394
1666.33	0.459	0.384
1673.17	0.459	0.38
1689.83	0.461	0.363
1714.08	0.457	0.352
1737.58	0.455	0.33
1765	0.434	0.31
1786.75	0.431	0.298
1809.33	0.414	0.281
1819.08	0.436	0.285
1832.83	0.423	0.278
1845.58	0.425	0.274
1857.08	0.411	0.271
1882.58	0.408	0.256
1905.08	0.417	0.242
parameters	R1	R2	Description
D (F/V)	0.01	0.01	Dilution rate
∆ time	256	256	Delta time
Cx0	0.471	0.394	Biomass start
Cxt	0.417	0.242	Biomass at time (t)
Cxt (w/o growth)	0.0364105	0.0304581	Expected final biomass w/o growth
"Observed µ" (µ + D)	-0.000475671	-0.00190396	Combined growth and dilution rate
µ	0.00952433	0.00809604	Dilution rate given, yields growth rate
Cxt, calculated	0.417	0.242	Expected biomass with rates
