## Supplementary material for "Proton stress adaptation in acidophilic sulfate-reducing bacteria: insights from *Acididesulfobacillus acetoxydans* for acid mine drainage bioremediation": Table S3

### Sheet: Sheet1
TEM micrographs analysis
Overview
condition	av width (nm)	std. dev width (nm)	av length (nm)	std. dev length (nm)	volume µm3
pH 5.0	650.719	67.8179	2596.82	209.949	0.863613
pH 3.2 (R3)	672.788	78.287	3112.5	332.055	1.10651
pH 2.9 (R2)	734.09	57.0505	2467.17	166.821	1.04421
pH 2.9 (R1)	757.39	64.2538	2849.02	399.125	1.28358
Condition	Description	TEM filename	width (mm)	width (mm)	width (mm)	average	std.dev	length (mm)	scalebar nm	scalebar mm	nm/mm	width (nm)	length (nm)
pH 5.0 - control	length/width	5.0_1-(C2_006)	7.46	7.49	7.65	7.53333	0.102144	28.34	500	5.99	83.4725	628.826	2365.61
	length/width	5.0_2-(C1_011)	6.42	6.69	6.87	6.66	0.226495	26.44	500	4.99	100.2	667.335	2649.3
	length/width	5.0_3-(C1_005)	3.62	3.71	3.62	3.65	0.0519615	13.85	1000	4.99	200.401	731.463	2775.55
	cross-section 1	5.0_D1-(C2_007)	8.62	6.7		7.66	1.35765		500	5.99	83.4725	639.399
	cross-section 2	5.0_D2-(C2_007)	6.44	7.53		6.985	0.770746		500	5.99	83.4725	583.055
	cross-section 3	5.0_D3-(C2_007)	9.98	8.15		9.065	1.29401		500	5.99	83.4725	756.678
	cross-section 4	5.0_D4-(C2_007)	8.3	7.1		7.7	0.848528		500	5.99	83.4725	642.738
	cross-section 5	5.0_D5-(C2_012)	17.94	15.38		16.66	1.81019		200	5.99	33.389	556.26
pH 3.2 - R3	length/width	F1_1-(F1_005)	3.67	3.9	3.93	3.83333	0.142244	20.87	1000	5.99	166.945	639.955	3484.14
	length/width	F1_2-(F1_009)	5.44	5.41	5.53	5.46	0.06245	22.76	1000	8	125	682.5	2845
	length/width	F1_3-(F1_012)	7.1	7.06	6.02	6.72667	0.612318	36.04	500	5.99	83.4725	561.491	3008.35
	cross-section 1	F1_D1-(F1_006)	11.08	13.1		12.09	1.42836		200	3.99	50.1253	606.015
	cross-section 2	F1_D2-(F1_006)	10.66	14.32		12.49	2.58801		200	3.99	50.1253	626.065
	cross-section 3	F1_D3-(F1_005)	5.54	4.04		4.79	1.06066		1000	5.99	166.945	799.666
	cross-section 4	F1_D4-(F1_005)	4.78	4.62		4.7	0.113137		1000	5.99	166.945	784.641
	cross-section 5	F1_D5-(F1_005)	4.83	3.87		4.35	0.678823		1000	5.99	166.945	726.21
	cross-section 6	F1_D6-(F1_005)	4.2	3.17		3.685	0.72832		1000	5.99	166.945	615.192
	cross-section 7	F1_D7-(F1_005)	4.77	3.45		4.11	0.933381		1000	5.99	166.945	686.144
pH 2.9 - R2	length/width	F2_1-(F2_004)	4.82	4.94	4.33	4.69667	0.323161	16.14	1000	5.99	166.945	784.085	2694.49
	length/width	F2_2-(F2_004)	4.18	4.38	4.04	4.2	0.17088	14.18	1000	5.99	166.945	701.169	2367.28
	length only	F2_3-(F2_003)						23.16	500	4.99	100.2		2320.64
	length only	F2_4-(F2_001)						19.89	1000	8	125		2486.25
	cross-section 1	F2_D1-(F2_002)	11.78	14.18		12.98	1.69706		200	3.99	50.1253	650.627
	cross-section 2	F2_D2-(F2_002)	13.42	15.08		14.25	1.1738		200	3.99	50.1253	714.286
	cross-section 3	F2_D3-(F2_005)	5.44	6.54		5.99	0.777817		1000	8	125	748.75
	cross-section 4	F2_D4-(F2_005)	5.8	7.09		6.445	0.912168		1000	8	125	805.625
pH 2.9 - R1	length/width	F3_1-(F3_005)	11.47	12.44	12.55	12.1533	0.594334	38.6	500	7.49	66.7557	811.304	2576.77
	length/width	F3_2-(F3_002)	6.54	7.05	6.44	6.67667	0.327159	27.97	500	4.99	100.2	669.005	2802.61
	length only	F3_3-(F3_010)						8.68	2000	4.99	400.802		3478.96
	length only	F3_4-(F3_010)						7.32	2000	4.99	400.802		2933.87
	length only	F3_5-(F3_010)						6.12	2000	4.99	400.802		2452.91
	cross-section 1	F3-D1-(F3_006)	25.32	30.3		27.81	3.52139		200	7.99	25.0313	696.12
	cross-section 2	F3_D2-(F3_002)	8.02	8.4		8.21	0.268701		500	4.99	100.2	822.645
	cross-section 3	F3_D3-(F3_003)	16.58	12.83		14.705	2.65165		200	3.99	50.1253	737.093
	cross-section 4	F3_D4-(F3_003)	13.43	18.43		15.93	3.53553		200	3.99	50.1253	798.496
	cross-section 5	F3_D5-(F3_017)	8.94	7.23		8.085	1.20915		500	5.99	83.4725	674.875
	cross-section 6	F3_D6-(F3_017)	10.89	8.59		9.74	1.62635		500	5.99	83.4725	813.022
	cross-section 7	F3_D7-(F3_017)	7.42	9.88		8.65	1.73948		500	5.99	83.4725	722.037
	cross-section 8	F3_D8-(F3_017)	11.43	8.44		9.935	2.11425		500	5.99	83.4725	829.299
