## Supplementary material for "Proton stress adaptation in acidophilic sulfate-reducing bacteria: insights from *Acididesulfobacillus acetoxydans* for acid mine drainage bioremediation": Table S4

### Sheet: Sheet1
pH	Reactor	D [h-1]	av rS [mmol/L/day]	std. dev rS [mmol/L/day]	av VSPR [mg/L/day]	std. dev VSPR [mg/L/day]	av qS [µmol/mg CDW/day]	std. dev qS [µmol/mg CDW/day]	av OD600	av OD600	CDW [mg/L]
5	R1-R3	0.015	2.47548	0.0340403	84.3644	1.16009	22.8184	1.41299	0.552125	0.0286209	140.704
4.4	R1-R3	0.015	3.07888	0.224114	104.928	7.63781	26.5067	1.46579	0.454148	0.0206671	115.735
3.5	R1-R3	0.015	2.99953	0.129745	102.224	4.42173	25.296	1.21472	0.461444	0.0240053	117.595
3.2	R1-R2	0.015	2.86124	0.107105	97.5112	3.65015	29.6324	7.24867	0.473389	0.0280213	120.638
2.9	R1-R2	0.01	1.84819	0.0140707	62.9863	0.47953	18.8795	3.9835	0.388611	0.0666149	99.0337
pH	Sampling instance	1	2	3	4	5	6	7	8	9
5	time chemostat R3-R1	244.167	262.333	291	314.5	368.667	391.167	417.667	443.25
D=0.015	time cultivation	356.333	374.5	403.167	112.167	480.833	503.333	529.833	555.417
	R3 OD	0.58	0.553	0.512	0.51	0.521	0.523	0.519	0.517
	R2 OD	0.585	0.529	0.524	0.536	0.554	0.562	0.543	0.548
	R1 OD	0.6	0.584	0.558	0.57	0.598	0.589	0.572	0.564
	R3 CDW	147.807	140.927	130.478	0	132.772	133.281	132.262	131.752
	R2 CDW	149.081	134.81	133.536	0	141.181	143.22	138.378	139.652
	R1 CDW	152.904	148.827	142.201	0	152.394	150.101	145.768	143.73
	R3 Sulfate	13.3641	13.5697	13.5424	13.3245	13.209	13.4181	13.0484	13.2185
	R2 Sulfate	13.2325	13.2925	13.2052	13.0055	13.3864	13.3116	13.296	13.3062
	R1 Sulfate	14.6878	13.9163	13.649	13.6275	13.321	13.3622	12.938	13.3046
	time (h)	0	18.1667	28.6667	-291	368.667	22.5	26.5	25.5833
	Sulfate medium (Tank 1)	20.2217	20.2217	20.2217	20.2217	20.2217	20.2217	20.2217	20.2217
4.4	time chemostat (R3-R1)	621.167	639.417	692.917	713.667	733.417	757.417	781.667	813.167	830.667
D=0.015	time cultivation	733.333	751.583	805.083	825.833	845.583	869.583	893.833	925.333	942.833
	R3 OD	0.463	0.442	0.44	0.436	0.44	0.438	0.432	0.434	0.438
	R2 OD	0.459	0.463	0.459	0.482	0.492	0.501	0.496	0.461	0.451
	R1 OD	0.458	0.468	0.457	0.446	0.46	0.461	0.429	0.424	0.432
	R3 CDW	117.991	112.639	112.13	111.11	112.13	111.62	110.091	110.601	111.62
	R2 CDW	116.972	117.991	116.972	122.833	125.381	127.675	126.401	117.481	114.933
	R1 CDW	116.717	119.265	116.462	113.659	117.226	117.481	109.326	108.052	110.091
	R3 Sulfate	14.0253	13.8351	13.0699	11.817	11.585	13.4309	13.4595	13.5448	13.3304
	R2 Sulfate	13.8518	13.721	13.8389	12.4004	13.5373	9.977	11.52	11.9795	12.3392
	R1 Sulfate	14.1374	13.5453	12.9902	13.8287	13.7285	13.7121	14.0405	13.5596	13.8658
	time (h)	0	18.25	53.5	20.75	19.75	24	24.25	31.5	17.5
	Sulfate medium (Tank 2)	21.5798	21.5798	21.5798	21.5798	21.5798	21.5798	21.5798	21.5798	21.5798
3.5	time chemostat R3-R1	951.417	979.833	1000	1024.42	1055.42	1074.92	1097.75	1121.92	1146.33
D=0.015	time cultivation	1063.58	1092	1112.17	1136.58	1167.58	1187.08	1209.92	1234.08	1258.5
	R3 OD	0.431	0.426	0.433	0.447	0.446	0.452	0.43	0.438	0.448
	R2 OD	0.435	0.457	0.463	0.467	0.464	0.462	0.451	0.446	0.443
	R1 OD	0.49	0.483	0.495	0.499	0.485	0.483	0.488	0.499	0.498
	R3 CDW	109.836	108.562	110.346	113.913	113.659	115.188	109.581	111.62	114.168
	R2 CDW	110.855	116.462	117.991	119.01	118.246	117.736	114.933	113.659	112.894
	R1 CDW	124.872	123.088	126.146	127.165	123.597	123.088	124.362	127.165	126.91
	R3 Sulfate	14.2496	14.3089	14.4281	14.3286	13.8947	14.0455	14.3717	13.2899	11.9912
	R2 Sulfate	13.3179	13.4248	12.8229	13.4046	12.9815	12.7524	13.2871	13.0526	13.5347
	R1 Sulfate	13.4593	13.6598	13.1576	13.7156	13.3234	12.894	13.198	12.8746	13.3801
	time (h)	0	28.4167	20.1667	24.4167	31	19.5	22.8333	24.1667	24.4167
	Sulfate medium (Tank 2)	21.7538	21.7538	21.7538	21.7538	21.7538	21.7538	21.7538	21.7538	21.7538
3.2	time chemostat R2-R1	1314.42	1338.92	1361.75	1386.33	1409.67	1433.92	1458.08	1483.17	1506.42
D=0.015	time cultivation	1426.58	1451.08	1473.92	1498.5	1521.83	1546.08	1570.25	1595.33	1618.58
	R2 OD	0.467	0.456	0.45	0.444	0.444	0.443	0.44	0.438	0.441
	R1 OD	0.495	0.502	0.504	0.504	0.5	0.503	0.499	0.498	0.493
	R2 CDW	119.01	116.207	114.678	113.149	113.149	112.894	112.13	111.62	112.384
	R1 CDW	126.146	127.93	128.439	128.439	127.42	128.185	127.165	126.91	125.636
	R2 Sulfate	13.2936	12.0029	13.3864	13.3942	13.4189	12.6577	13.0674	13.2275	13.3458
	R1 Sulfate	12.8914	13.1093	13.4113	13.4863	13.5724	13.6147	13.5082	13.6603	13.5043
	time (h)	0	24.5	22.8333	24.5833	23.3333	24.25	24.1667	25.0833	23.25
	L medium between points		0.30625	0.285417	0.307292	0.291667	0.303125	0.302083	0.313542	0.290625
	Sulfate medium (Tank 3/4)	21.7538	21.7538	21.7538	21.7538	21.7538	21.7538	21.7538	19.6221	19.6221
2.9	time chemostat R2/R1	1536.92	1554.17	1577.67	1601.92	1625.42	1652.83	1674.58	1697.17	1720.67
D=0.01	time cultivation	1649.08	1666.33	1689.83	1714.08	1737.58	1765	1786.75	1809.33	1832.83
	R2 OD	0.394	0.384	0.363	0.352	0.33	0.31	0.298	0.281	0.278
	R1 OD	0.471	0.459	0.461	0.457	0.455	0.434	0.431	0.414	0.423
	R2 CDW	100.407	97.8586	92.5069	89.7037	84.0972	79.0004	75.9423	71.61	70.8455
	R1 CDW	120.03	116.972	117.481	116.462	115.952	110.601	109.836	105.504	107.797
	R2 Sulfate	12.4748	12.5995	12.2212	11.6893	12.0619	11.6427	11.7322	11.4736	11.6184
	R1 Sulfate	12.935	12.7055	12.2553	11.074	12.3623	11.5707	12.0338	11.8905	11.81
	time (h)	0	17.25	23.5	24.25	23.5	27.4167	21.75	22.5833	23.5
	Sulfate medium (Tank 4)	19.6221	19.6221	19.6221	19.6221	19.6221	19.6221	19.6221	19.6221	19.6221
3.2 - R3	time chemostat R3	1601.92	1625.42	1652.83	1674.58	1697.17	1720.67	1744.92	1770.42	1792.92
D=0.015	time cultivation	1714.08	1737.58	1765	1786.75	1809.33	1832.83	1857.08	1882.58	1905.08
	R3 OD	0.361	0.361	0.354	0.374	0.361	0.36	0.369	0.354	0.359
	R3 CDW	91.9972	91.9972	90.2134	95.3102	91.9972	91.7424	94.036	90.2134	91.4876
	R3 Sulfate	15.4568	14.5175	14.5034	14.0957	13.8525	13.5926	13.2047	12.5777	12.6773
	time (h)	0	23.5	27.4167	21.75	22.5833	23.5	24.25	25.5	22.5
	Sulfate medium (Tank 4)	19.6221	19.6221	19.6221	19.6221	19.6221	19.6221	19.6221	19.6221	19.6221
daily rS calculations (normalized to 24h)										Average/reactor	std. dev	Average Reactors	std.dev Reactors
pH 5.0	rS R3 [mmol/L/day]	-2.39472	-2.40455	-2.48299	-2.52457	-2.4493	-2.58239	-2.52115		2.47995	0.0684115	2.47548	0.0340403
D=0.015	rS R2 [mmol/L/day]	-2.49451	-2.52594	-2.59783	-2.46071	-2.48764	-2.49325	-2.48958		2.50707	0.044301
	rS R1 [mmol/L/day]	-2.26994	-2.36617	-2.37391	-2.48425	-2.46942	-2.62213	-2.49016		2.43943	0.113465
pH 4.4	rS R3 [mmol/L/day]	-2.78809	-3.06356	-3.51461	-3.59813	-2.9336	-2.92331	-2.8926	-2.96978	3.08546	0.301386	3.07888	0.224114
D=0.015	rS R2 [mmol/L/day]	-2.82917	-2.78672	-3.30458	-2.8953	-4.17701	-3.62153	-3.45611	-3.32662	3.29963	0.470036
	rS R1 [mmol/L/day]	-2.89242	-3.09226	-2.7904	-2.82647	-2.83237	-2.71415	-2.88727	-2.77704	2.85155	0.113423
pH 3.5	rS R3 [mmol/L/day]	-2.68016	-2.63725	-2.67307	-2.82928	-2.77499	-2.65756	-3.047	-3.51454	2.85173	0.299737	2.99953	0.129745
D=0.015	rS R2 [mmol/L/day]	-2.99844	-3.21512	-3.00571	-3.15803	-3.2405	-3.04801	-3.13243	-2.95888	3.09464	0.106239
	rS R1 [mmol/L/day]	-2.91384	-3.09463	-2.89375	-3.03494	-3.18953	-3.08009	-3.19651	-3.01453	3.05223	0.112268
pH 3.2	rS R3 [mmol/L/day]	-1.83766	-1.84273	-1.9895	-2.07706	-2.17062	-2.31026	-2.53598	-2.50013	2.15799	0.272613
D=0.015	rS R2 [mmol/L/day]	-3.51032	-3.01226	-3.00946	-3.00056	-3.2746	-3.1271	-2.30206	-2.25947	2.93698	0.440125	2.86124	0.107105
	rS R1 [mmol/L/day]	-3.11202	-3.0033	-2.9763	-2.9453	-2.93008	-2.96842	-2.14625	-2.20241	2.78551	0.381537
pH 2.9	rS R2 [mmol/L/day]	-1.68542	-1.77622	-1.90387	-1.81445	-1.91506	-1.89358	-1.95564	-1.92089	1.85814	0.0914029	1.84819	0.0140707
D=0.010	rS R1 [mmol/L/day]	-1.65998	-1.76803	-2.05154	-1.74235	-1.93234	-1.82119	-1.85558	-1.8749	1.83824	0.120823
										Average/reactor	std. dev	Average all	std.dev all
pH 5.0	VSPR R3 [mg/L/day]	81.6121	81.947	84.6204	86.0374	83.472	88.0078	85.9209		84.5168	2.33146	84.3644	1.16009
D=0.015	VSPR R2 [mg/L/day]	85.013	86.084	88.5341	83.8609	84.7786	84.97	84.8449		85.4408	1.50978
	VSPR R1 [mg/L/day]	77.3597	80.6391	80.9029	84.6633	84.1578	89.3623	84.8645		83.1357	3.8669
pH 4.4	VSPR R3 [mg/L/day]	95.0182	104.406	119.778	122.624	99.9772	99.6263	98.5798	101.21	105.153	10.2712	104.928	7.63781
D=0.015	VSPR R2 [mg/L/day]	96.418	94.9716	112.62	98.6718	142.352	123.422	117.784	113.371	112.451	16.0188
	VSPR R1 [mg/L/day]	98.5737	105.384	95.0967	96.326	96.5272	92.4982	98.3982	94.6415	97.1807	3.86546
pH 3.5	VSPR R3 [mg/L/day]	91.34	89.8775	91.0983	96.4217	94.5716	90.5695	103.842	119.775	97.187	10.215	102.224	4.42173
D=0.015	VSPR R2 [mg/L/day]	102.187	109.571	102.435	107.626	110.436	103.876	106.753	100.838	105.465	3.62064
	VSPR R1 [mg/L/day]	99.3037	105.465	98.6191	103.431	108.699	104.969	108.937	102.735	104.02	3.8261
pH 3.2	VSPR R3 [mg/L/day]	62.6273	62.8003	67.8023	70.7861	73.9747	78.7338	86.4263	85.2044	73.5444	9.29064
D=0.015	VSPR R2 [mg/L/day]	119.632	102.658	102.562	102.259	111.598	106.572	78.4541	77.0027	100.092	14.9995	97.5112	3.65015
	VSPR R1 [mg/L/day]	106.058	102.352	101.432	100.376	99.857	101.164	73.1441	75.0581	94.9301	13.0028
pH 2.9	VSPR R2 [mg/L/day]	57.4392	60.5334	64.884	61.8364	65.2651	64.5331	66.6482	65.4639	63.3254	3.11501	62.9863	0.47953
D=0.010	VSPR R1 [mg/L/day]	56.5723	60.2545	69.9166	59.3794	65.854	62.0662	63.2383	63.8967	62.6473	4.11764
µmol/mg CDW/day										Average/reactor	std. dev	Average all	std.dev all
pH 5.0	qS R3 [µmol/mg CDW/day]	16.5877	17.7193	38.0599	38.0288	18.4121	19.4498	19.0986		23.908	9.70197	22.8184	1.41299
D=0.015	qS R2 [µmol/mg CDW/day]	17.5737	18.826	38.9083	34.8588	17.4938	17.7079	17.9087		23.3253	9.34593
	qS R1 [µmol/mg CDW/day]	15.0462	16.2608	33.3882	32.6029	16.327	17.7249	17.2033		21.2219	8.08947
pH 4.4	qS R3 [µmol/mg CDW/day]	24.178	27.2597	31.4873	32.2355	26.2222	26.3705	26.214	26.7283	27.7096	2.79066	26.5067	1.46579
D=0.015	qS R2 [µmol/mg CDW/day]	24.0819	23.7206	27.5607	23.329	33.0125	28.5075	28.3425	28.6266	26.9364	3.28974
	qS R1 [µmol/mg CDW/day]	24.5139	26.2359	24.2516	24.4838	24.1353	23.9335	26.5645	25.4607	24.8741	1.00805
pH 3.5	qS R3 [µmol/mg CDW/day]	24.5439	24.0947	23.8391	24.8649	24.252	23.647	27.5496	31.1313	24.6844	1.32836	25.296	1.21472
D=0.015	qS R2 [µmol/mg CDW/day]	26.3811	27.4266	25.3645	26.6213	27.464	26.2004	27.4064	26.1209	26.6949	0.79072
	qS R1 [µmol/mg CDW/day]	23.5026	24.8332	22.8474	24.2057	25.8591	24.8947	25.4168	23.7294	24.5085	1.06196
pH 3.2	qS R3 [µmol/mg CDW/day]	19.9751	20.2264	21.4475	22.178	23.6271	24.8712	27.5277	27.5192	22.8362	2.71219
D=0.015	qS R2 [µmol/mg CDW/day]	35.4103	31.6472	33.0327	34.5288	40.155	40.3646	31.2032	31.7217	34.758	3.76418	29.6324	7.24867
	qS R1 [µmol/mg CDW/day]	26.2616	25.6197	25.4446	25.3453	25.8666	26.9322	19.9336	20.6507	24.5068	2.32458
pH 2.9	qS R2 [µmol/mg CDW/day]	17.0017	18.6611	20.8975	20.8796	23.4836	24.4423	26.5077	26.9682	21.6962	3.3277	18.8795	3.9835
D=0.010	qS R1 [µmol/mg CDW/day]	14.0082	15.0822	17.5388	14.9935	17.0586	16.5235	17.234	17.5799	16.0627	1.35895
