## Supplementary material for "Proton stress adaptation in acidophilic sulfate-reducing bacteria: insights from *Acididesulfobacillus acetoxydans* for acid mine drainage bioremediation": Table S5

### Sheet: Sheet1
Sample ID	Fe	Cr	Ni	Mn	Zn	Pb	Ga	Na	Mg	Ca	K	Cu	P	S	Al	Ba	Cd
	[mg/L]	[mg/L]	[mg/L]	[µg/L]	[µg/L]	[µg/L]	[µg/L]	[g/L]	[mg/L]	[mg/L]	[mg/L]	[µg/L]	[mg/L]	[mg/L]	[µg/L]	[µg/L]	[µg/L]
medium (A1) - day 73 (duplicate)	0.465	<0.1	<0.1	<100	<100	<100	<100	1.18818	11.334	26.613	126.306	110	195.081	727.762	<100	<100	<100
medium (A2) - day 73 (duplicate)	0.464	<0.1	<0.1	<100	<100	<100	<100	1.19399	11.211	26.666	125.685	<100	194.496	721.749	<100	<100	<100
Medium (B) - day 83	0.443257	<0.1	<0.1	<100	<100	<100	<100	1.22619	11.5996	27.5523	127.935	<1000	194.227	717.221	<1000	<1000	<100
R1 day 73	14.057	3.114	1.95	263	<100	<100	<100	1.16545	10.984	26.409	129.394	<100	193.013	408.857	<100	<100	<100
R2 day 73	33.968	7.491	4.927	585	133	<100	<100	1.15269	11.076	26.148	129.173	<100	189	397.073	<100	<100	<100
R3 day 73	72.914	16.856	11.039	985	150	<100	<100	1.16734	10.996	26.36	125.877	<100	187.914	493.577	<100	<100	<100
R1 day 75	14.366	3.48	2.079	267	<100	<100	<100	1.16237	11.201	26.196	131.637	<100	190.231	428.994	<100	<100	<100
R2 day 75	34.631	7.754	5.042	602	112	<100	<100	1.15905	10.905	26.138	126.72	<100	188.167	404.695	<100	<100	<100
R3 day 75	71.833	16.856	11.053	968	248	<100	<100	1.1654	11.243	26.11	125.468	103	189.257	519.692	<100	<100	<100
R1 day 80	15.9573	3.5279	2.17209	293.059	<100	<100	<100	1.17223	11.4777	27.1434	133.858	<1000	191.835	392.06	<1000	<1000	<100
R2 day 80	37.6856	8.4994	5.46564	649.314	<100	<100	<100	1.14964	11.4062	26.0128	124.76	<1000	186.996	369.765	<1000	<1000	<100
R3 day 80	72.7385	17.0196	10.6254	976.455	<100	<100	<100	1.14965	11.1863	26.1747	120.972	<1000	181.529	406.781	<1000	<1000	<100
