## Supplementary material for "Proton stress adaptation in acidophilic sulfate-reducing bacteria: insights from *Acididesulfobacillus acetoxydans* for acid mine drainage bioremediation": Table S6

### Sheet: Sheet1
Overview breseq analysis for SNPs in the genome of A. acetoxydans
query	A. acetoxydans DSM 29876T (Genbank accession number: LR746496), genome length is 4520225 bp.
Summary of mapped reads
Condition	total reads	total bases	passed filters	average read length	longest read length	% mapped reads
R1 pH 5.0	14662361	2199354150	1	150	150	99.5
R3 pH 3.2	14081244	2112186600	1	150	150	99.5
R2 pH 2.9	16439070	2465860500	1	150	150	99.5
R1 pH 2.9	18215397	2732309550	1	150	150	99.5
Obtained SNPs, # 1-19 are present in all conditions when compared to the query. Number 20 (marked in red) only identified when comparing R1 pH 5.0 to the starting genome. Thus, no new mutations gained during this study.
number	evidence	position	mutation	annotation	gene (strand orientation)	description	AA start	AA end	note
1	RA (read alignment)	188519	G→T	A213D (GCT→GAT)	DEACI_0173 ←	HD/PDEase domain protein	Ala	Asp
2	RA (read alignment)	262603	C→A	S1057I (AGT→ATT)	DEACI_0233 ←	Acriflavin resistance protein	Ser	Ile
3	RA (read alignment)	365159	G→A	A308V (GCC→GTC)	DEACI_0310 ←	glycerol kinase	Ala	Val
4	RA (read alignment)	497431	C→T	V527V (GTG→GTA)	DEACI_0445 ←	tRNA uridine 5‑carboxymethylaminomethyl modification enzyme GidA	Val	Val
5	RA (read alignment)	1172790	G→T	intergenic (+89/+1)	DEACI_1073 → / ← DEACI_1074	Hypothetical protein/Peptidase M20
6	RA (read alignment)	1426744	G→A	T193T (ACG→ACA)	DEACI_1300 →	Glycerol‑3‑phosphate responsive antiterminator	Thr	Thr
7	RA (read alignment)	1438249	T→G	L420W (TTG→TGG)	DEACI_1310 →	Bacterial extracellular solute‑binding protein	Leu	Trp
8	RA (read alignment)	1620689	G→T	P126T (CCG→ACG)	DEACI_1486 ←	Phage integrase family	Pro	Thr
9	RA (read alignment)	1810435	G→T	P536H (CCC→CAC)	DEACI_1657 ←	Superfamilies 1 and 2 helicase C‑terminal domain protein	Pro	His
10	RA (read alignment)	1876370	C→T	A91V (GCA→GTA)	DEACI_1713 →	Amino acid/polyamine transporter I	Ala	Val
11	RA (read alignment)	2133748	G→A	R23H (CGC→CAC)	DEACI_1940 →	Hypothetical protein	Arg	His
12	RA (read alignment)	2433427	A→G	A32A (GCA→GCG)	DEACI_2220 →	NADP‑dependent oxidoreductase domain protein	Ala	Arg
13	RA (read alignment)	2458387	C→G	R160S (AGG→AGC)	DEACI_2248 ←	Rossmann‑like alpha/beta/alpha sandwich fold	Arg	Ser
14	RA (read alignment)	2833755	G→A	D68D (GAC→GAT)	DEACI_2594 ←	Hypothetical protein	Asp	Asp
15	RA (read alignment)	3019248	C→G	V67L (GTT→CTT)	DEACI_2777 ←	sporulation transcription factor Spo0A	Val	Leu
16	RA (read alignment)	3019493	C→T	intergenic (‑47/+288)	DEACI_2777 ← / ← DEACI_2778	sporulation transcription factor Spo0A/stage IV sporulation protein B
17	RA (read alignment)	3431736	G→A	Q215* (CAG→TAG)	DEACI_3179 ←	Cro/C1‑type HTH domain protein	Gln	Termination amber
18	RA (read alignment)	3753592	G→A	P376L (CCC→CTC)	DEACI_3470 ←	Winged helix‑turn‑helix DNA‑binding domain protein	Pro	Leu
19	RA (read alignment)	3788304	G→T	noncoding (44/67 nt)	DEACI_3518 →	CRISPR spacer
20	RA (read alignment)	1076557	+C	coding (374/696 nt)	DEACI_0987 →	Hypothetical protein			No impact on physiology, the SNP ca be argued
