## Supplementary material for "Proton stress adaptation in acidophilic sulfate-reducing bacteria: insights from *Acididesulfobacillus acetoxydans* for acid mine drainage bioremediation": Table S8

### Sheet: Sheet1
	Genome	5.0 - 3.5		5.0 - 3.2		5.0 - 2.9		3.5 - 3.2		3.5 - 2.9		3.2 - 2.9
COG functional categories	total	down	up	down	up	down	up	down	up	down	up	down	up
A: RNA processing and modification	0	0	0	0	0	0	0	0	0	0	0	0	0
B: Chromatin structure and dynamics	1	0	0	0	0	0	0	0	0	0	0	0	0
C: Energy production and conversion	331	18	15	16	5	25	21	0	0	1	1	0	0
D: Cell division and chromosome partitioning	35	0	6	0	0	3	0	0	0	0	0	0	0
E: Amino acid transport and metabolism	337	32	19	30	23	37	35	0	0	3	2	1	0
F: Nucleotide transport and metabolism	83	3	0	4	0	9	3	0	0	1	0	0	0
G: Carbohydrate transport and metabolism	249	16	2	18	4	28	12	0	1	0	1	0	0
H: Coenzyme transport and metabolism	150	1	6	4	6	2	23	0	0	0	2	0	0
I: Lipid transport and metabolism	96	10	6	5	5	5	5	0	0	0	0	0	0
J: Translation	152	2	1	0	1	3	4	0	0	2	0	0	0
K: Transcription	226	12	5	15	4	17	12	0	0	2	1	0	0
L: Replication and repair	253	4	9	5	9	15	30	0	0	0	0	0	0
M: Cell wall/membrane/envelope biogenesis	197	39	5	42	3	50	10	0	0	3	0	0	0
N: Cell motility	40	9	0	17	0	26	0	0	0	0	0	0	0
O: Posttranslational modification, protein turnover, chaperone	97	10	1	8	2	10	4	0	0	0	0	0	0
P: Inorganic ion transport and metabolism	181	15	18	21	15	26	27	0	0	1	3	0	0
Q: Secondary metabolites transport and metabolism	55	5	0	4	0	6	3	0	0	0	0	0	0
R: General function prediction only	0	0	0	0	0	0	0	0	0	0	0	0	0
S: Function unknown	869	121	23	127	20	141	54	0	0	3	4	0	0
T: Signal Transduction	140	8	6	11	2	15	6	0	0	2	0	1	0
U: Intracellular trafficking and secretion	37	7	1	7	0	7	0	0	0	0	0	0	0
V: Defence mechanisms	41	1	3	0	1	3	3	0	0	0	0	0	0
X: Transposons and insertion sequences	0	0	0	0	0	0	0	0	0	0	0	0	0
Genes not assigned to COG	597	67	25	76	11	90	27	0	0	2	1	0	0
Total	4167	380	151	410	111	518	279	0	1	20	15	2	0
