## Supplementary material for "Proton stress adaptation in acidophilic sulfate-reducing bacteria: insights from *Acididesulfobacillus acetoxydans* for acid mine drainage bioremediation": Table S9

### Sheet: Sheet1
Locus tag	Annotation	Gene name	Role	av. TPM pH 5.0	av. TPM pH 3.5	av. TPM pH 3.2	av TPM pH 2.9	5.0_3.5	5.0_3.2	5.0_2.9	3.5_3.2	3.5_2.9	3.2_2.9
DEACI_3733	Flagella basal body rod protein	flgG	motility	389.044	187.645	171.763	154.506	Not significant	Not significant	Down	Not significant	Not significant	Not significant
DEACI_3734	Flagella basal body rod protein	flgE	motility	435.116	223.95	224.09	178.647	Not significant	Not significant	Down	Not significant	Not significant	Not significant
DEACI_3764	CheW-like domain protein	cheW	motility	383.337	190.471	162.674	111.647	Not significant	Down	Down	Not significant	Not significant	Not significant
DEACI_3765	Flagella basal body rod protein	flgF	motility	106.66	54.6706	48.6711	34.9012	Not significant	Not significant	Down	Not significant	Not significant	Not significant
DEACI_3766	flagellar basal-body rod protein FlgB	flgB	motility	982.574	502.724	488.311	355.623	Not significant	Not significant	Down	Not significant	Not significant	Not significant
DEACI_3767	Flagellar hook capping protein - N-terminal region	flgD	motility	1801.7	869.049	852.893	659.119	Not significant	Not significant	Down	Not significant	Not significant	Not significant
DEACI_3768	Flagellar hook-length control protein-like, C-terminal	-	motility	2819.86	1356.53	1368.45	1127.29	Not significant	Not significant	Down	Not significant	Not significant	Not significant
DEACI_3769	DNA-directed RNA polymerase	fliA	motility	174.26	104.764	80.2336	54.6573	Not significant	Down	Down	Not significant	Not significant	Not significant
DEACI_3770	Hypothetical protein	cheD	motility	82.831	45.6872	37.0797	30.1402	Not significant	Down	Down	Not significant	Not significant	Not significant
DEACI_3771	protein-glutamine glutaminase	cheC	motility	101.64	56.18	45.233	36.3445	Not significant	Down	Down	Not significant	Not significant	Not significant
DEACI_3772	CheC-like family	pilZ	motility	75.1809	51.5161	33.7842	26.7879	Not significant	Down	Down	Not significant	Not significant	Not significant
DEACI_3773	Flagellar protein YcgR	ylxH	motility	82.0504	55.2951	39.2995	26.5605	Not significant	Down	Down	Not significant	Not significant	Not significant
DEACI_3774	CobQ/CobB/MinD/ParA nucleotide binding domain protein	flhF	motility	59.7074	43.3264	36.4416	29.2701	Not significant	Not significant	Not significant	Not significant	Not significant	Not significant
DEACI_3775	Signal recognition particle, SRP54 subunit, GTPase domain protein	flhA	motility	319.619	246.807	190.151	182.57	Not significant	Not significant	Not significant	Not significant	Not significant	Not significant
DEACI_3776	FHIPEP conserved site	flhB	motility	180.82	97.319	71.5482	59.5321	Not significant	Down	Down	Not significant	Not significant	Not significant
DEACI_3777	Type III secretion system substrate exporter, C-terminal	fliR	motility	360.364	215.715	158.915	133.138	Not significant	Down	Down	Not significant	Not significant	Not significant
DEACI_3778	flagellar biosynthetic protein FliR	fliQ	motility	132.362	76.7234	51.9803	46.8755	Not significant	Down	Down	Not significant	Not significant	Not significant
DEACI_3779	Bacterial export protein family 3	-	motility	49.7432	22.521	16.509	15.5855	Down	Down	Down	Not significant	Not significant	Not significant
DEACI_3780	FliP family	-	motility	126.417	79.6343	58.1968	44.4919	Not significant	Down	Down	Not significant	Not significant	Not significant
DEACI_3781	Flagellar biosynthesis protein, FliO	-	motility	193.294	132.763	105.861	102.981	Not significant	Not significant	Not significant	Not significant	Not significant	Not significant
DEACI_3782	Two component system, signal transduction response regulator	fliY	motility	165.548	117.615	90.6308	67.2135	Not significant	Not significant	Down	Not significant	Not significant	Not significant
DEACI_3783	Flagellar motor switch FliN/Type III secretion HrcQb	fliM	motility	311.041	242.497	198.067	172.838	Not significant	Not significant	Not significant	Not significant	Not significant	Not significant
DEACI_3784	Flagellar motor switch protein FliM signature	-	motility	237.794	187.315	133.946	95.3754	Not significant	Not significant	Down	Not significant	Not significant	Not significant
DEACI_3785	Flagellar basal body-associated protein FliL	flbD	motility	5.79252	5.92673	2.65415	1.46618	Not significant	Not significant	Down	Not significant	Not significant	Not significant
DEACI_3786	Flagellar protein (FlbD)	-	motility	33.5958	24.6377	14.3742	19.5718	Not significant	Not significant	Not significant	Not significant	Not significant	Not significant
DEACI_3787	Flagellar export FliJ	fliI	motility	74.872	58.644	40.2853	26.0019	Not significant	Not significant	Down	Not significant	Not significant	Not significant
DEACI_3788	H+-transporting two-sector ATPase	-	motility	109.961	98.7343	63.9961	54.286	Not significant	Not significant	Not significant	Not significant	Not significant	Not significant
DEACI_3789	Flagellar assembly protein FliH/Type III secretion system HrpE	fliG	motility	57.9357	40.5548	27.9871	21.1875	Not significant	Down	Down	Not significant	Not significant	Not significant
DEACI_3790	Flagellar motor switch protein FliG, middle domain	fliF	motility	164.093	128.64	105.908	75.4232	Not significant	Not significant	Not significant	Not significant	Not significant	Not significant
DEACI_3791	Flagellar M-ring protein FliF	fliE	motility	274.243	225.296	176.901	149.687	Not significant	Not significant	Not significant	Not significant	Not significant	Not significant
DEACI_3792	Flagellar hook-basal body complex protein FliE	flgC	motility	149.709	132.034	84.354	70.6273	Not significant	Not significant	Not significant	Not significant	Not significant	Not significant
DEACI_3793	Flagella basal body rod protein	cheB	motility	149.248	130.03	86.0902	78.825	Not significant	Not significant	Not significant	Not significant	Not significant	Not significant
DEACI_3794	protein-glutamate methylesterase	cheW	motility	547.683	500.865	397.451	493.411	Not significant	Not significant	Not significant	Not significant	Not significant	Not significant
DEACI_3795	CheW-like domain protein	cheA	motility	445.759	432.818	371.001	368.639	Not significant	Not significant	Not significant	Not significant	Not significant	Not significant
DEACI_3796	Two component system, signal transduction histidine kinase	-	motility	305.215	294.551	264.255	250.875	Not significant	Not significant	Not significant	Not significant	Not significant	Not significant
DEACI_3999	FlaG protein	-	motility	3226.11	1158.44	1172.25	828.638	Down	Down	Down	Not significant	Not significant	Not significant
DEACI_4000	Bacterial flagellin N-terminal helical region	flgL	motility	1773.31	605.755	666.617	447.572	Down	Down	Down	Not significant	Not significant	Not significant
DEACI_4001	Ribosomal protein S20	flgK	motility	1251.12	437.18	492.377	314.668	Down	Down	Down	Not significant	Not significant	Not significant
DEACI_4004	Flagellar protein FliS	fliS	motility	326.621	126.868	132.165	100.813	Down	Down	Down	Not significant	Not significant	Not significant
DEACI_4006	Flagellar hook-associated protein 2, N-terminal	-	motility	5006.21	1902.93	2012.46	1478.51	Down	Down	Down	Not significant	Not significant	Not significant
DEACI_4008	Bacterial flagellin C-terminal helical region	fliC	motility	23748.1	9279.14	8721.06	5496.76	Down	Down	Down	Not significant	Not significant	Not significant
