## Supplementary material for "Proton stress adaptation in acidophilic sulfate-reducing bacteria: insights from *Acididesulfobacillus acetoxydans* for acid mine drainage bioremediation": Table S10

### Sheet: Sheet1
Locus tag	Annotation	Gene name	Role	av. TPM pH 5.0	av. TPM pH 3.5	av. TPM pH 3.2	av TPM pH 2.9	5.0_3.5	5.0_3.2	5.0_2.9	3.5_3.2	3.5_2.9	3.2_2.9
DEACI_0051	Hypothetical protein	spoIVFB	sporulation	7.37851	1.06565	0.666292	0	Down	Down	Down	Not significant	Not significant	Not significant
DEACI_0140	Sporulation and spore germination	-	sporulation	113.124	119.565	164.682	196.322	Not significant	Not significant	Not significant	Not significant	Not significant	Not significant
DEACI_0141	Two component system, signal transduction response regulator	lytT	sporulation	100.229	98.3574	185.135	226.012	Not significant	Not significant	Not significant	Not significant	Not significant	Not significant
DEACI_0142	Stage II sporulation protein R (spore_II_R)	spoIIR	sporulation	55.516	42.241	80.1412	92.8315	Not significant	Not significant	Not significant	Not significant	Not significant	Not significant
DEACI_0144	Control of competence regulator ComK, YlbF/YmcA	-	sporulation	1062.9	58.0687	11.6931	6.5134	Not significant	Not significant	Not significant	Not significant	Not significant	Not significant
DEACI_0289	germination protein, Ger(x)C family	-	sporulation	82.5004	130.377	153.492	202.189	Not significant	Not significant	Not significant	Not significant	Not significant	Not significant
DEACI_0290	Bacillus/Clostridium Ger spore germination protein	-	sporulation	74.4941	106.799	132.366	140.103	Not significant	Not significant	Not significant	Not significant	Not significant	Not significant
DEACI_0291	Spore germination GerAB	-	sporulation	125.164	199.995	219.335	240.691	Not significant	Not significant	Not significant	Not significant	Not significant	Not significant
DEACI_0347	sporulation transcriptional regulator SpoIIID	spoIIID	sporulation	86.7506	6.57236	6.72338	0.816792	Down	Down	Down	Not significant	Not significant	Not significant
DEACI_0348	Hypothetical protein	-	sporulation	254.44	170.709	175.605	139.755	Not significant	Not significant	Not significant	Not significant	Not significant	Not significant
DEACI_0349	stage II sporulation protein D	spoIID	sporulation	132.632	109.56	120.727	103.282	Not significant	Not significant	Not significant	Not significant	Not significant	Not significant
DEACI_0389	Spore germination YpeB	ypeB	sporulation	106.171	29.3513	26.7662	28.5798	Down	Down	Down	Not significant	Not significant	Not significant
DEACI_0405	Aspartyl-phosphate phosphatase Spo0E-like	-	sporulation	13.2283	8.72542	1.51126	0.744269	Not significant	Down	Down	Not significant	Not significant	Not significant
DEACI_0439	putative sporulation protein YyaC	yyaC	sporulation	273.082	286.567	289.134	264.272	Not significant	Not significant	Not significant	Not significant	Not significant	Not significant
DEACI_0469	Control of competence regulator ComK, YlbF/YmcA	-	sporulation	603.22	730.002	599.48	396.333	Not significant	Not significant	Not significant	Not significant	Not significant	Not significant
DEACI_0495	Bacillus/Clostridium Ger spore germination protein	-	sporulation	7.76229	5.39209	5.55475	5.73805	Not significant	Not significant	Not significant	Not significant	Not significant	Not significant
DEACI_0496	Spore germination GerAB	-	sporulation	12.6957	4.86516	4.29493	3.31593	Down	Down	Down	Not significant	Not significant	Not significant
DEACI_0497	germination protein, Ger(x)C family	-	sporulation	6.1704	2.1658	1.91041	2.9237	Down	Down	Not significant	Not significant	Not significant	Not significant
DEACI_0501	PSP1 C-terminal domain protein	yaaT	sporulation	369.2	497.267	616.92	564.792	Not significant	Not significant	Not significant	Not significant	Not significant	Not significant
DEACI_0516	yabg protease sporulation-specific peptidase u57 bh0058 ortholog spore family b.subtilis	yabG	sporulation	31.1229	14.5947	21.996	21.8275	Not significant	Not significant	Not significant	Not significant	Not significant	Not significant
DEACI_0524	Putative septation protein SpoVG [spoVG]	spoVG	sporulation	632.499	516.728	393.848	319.522	Not significant	Not significant	Not significant	Not significant	Not significant	Not significant
DEACI_0532	stage V sporulation protein T	spoVT	sporulation	132.889	24.0827	14.637	5.37818	Down	Down	Down	Not significant	Down	Not significant
DEACI_0536	sporulation protein YabP	yabP	sporulation	15.3044	5.39317	3.64645	2.00213	Down	Down	Down	Not significant	Not significant	Not significant
DEACI_0537	Spore cortex biosynthesis protein, YabQ-like	-	sporulation	25.9294	6.14262	4.46547	3.50443	Down	Down	Down	Not significant	Not significant	Not significant
DEACI_0573	Glycoside hydrolase superfamily	yaaH	sporulation	84.8068	3.69831	1.44339	0.655959	Down	Down	Down	Not significant	Not significant	Not significant
DEACI_0960	Spore coat protein CotF-like	-	sporulation	208.844	24.332	20.242	21.0547	Down	Down	Down	Not significant	Not significant	Not significant
DEACI_0962	Spore coat protein CotF-like	-	sporulation	75.3776	4.30979	7.80001	9.08159	Down	Down	Down	Not significant	Not significant	Not significant
DEACI_0979	Glycosyl transferases group 1	ykvP	sporulation	105.461	6.44333	4.58788	2.06385	Down	Down	Down	Not significant	Not significant	Not significant
DEACI_1120	Bacillus/Clostridium Ger spore germination protein	gerKA1	sporulation	12.3804	2.53934	1.49049	1.24606	Down	Down	Down	Not significant	Not significant	Not significant
DEACI_1121	germination protein, Ger(x)C family	-	sporulation	6.49122	1.42526	0.816374	0.665462	Down	Down	Down	Not significant	Not significant	Not significant
DEACI_1122	Spore germination GerAB	-	sporulation	3.79675	1.78314	1.36451	1.01769	Not significant	Down	Down	Not significant	Not significant	Not significant
DEACI_1123	Spore germination GerAB	-	sporulation	3.19122	1.00328	0.573754	0.542019	Down	Down	Down	Not significant	Not significant	Not significant
DEACI_1812	Glycoside hydrolase/deacetylase, beta/alpha-barrel	-	sporulation	1.88823	2.86039	3.02246	3.75131	Not significant	Not significant	Not significant	Not significant	Not significant	Not significant
DEACI_1902	Sporulation stage V, protein R	spoVR	sporulation	105.792	10.987	6.50659	3.88524	Down	Down	Down	Not significant	Not significant	Not significant
DEACI_1939	Small acid-soluble spore protein, alpha/beta-type, conserved site	-	sporulation	1403.63	159.162	106.874	107.405	Down	Down	Down	Not significant	Not significant	Not significant
DEACI_1997	Sporulation protein YtfJ (Spore_YtfJ)	-	sporulation	41.0602	42.2443	41.5688	33.8169	Not significant	Not significant	Not significant	Not significant	Not significant	Not significant
DEACI_2067	stage V sporulation protein B	-	sporulation	55.3026	9.48259	6.8913	7.40509	Down	Down	Down	Not significant	Not significant	Not significant
DEACI_2307	Bacillus/Clostridium Ger spore germination protein	-	sporulation	14.5399	4.18776	3.32183	1.68975	Down	Down	Down	Not significant	Not significant	Not significant
DEACI_2308	Spore germination GerAB	-	sporulation	9.5002	2.75136	1.78007	1.26147	Down	Down	Down	Not significant	Not significant	Not significant
DEACI_2309	germination protein, Ger(x)C family	-	sporulation	9.62034	4.15858	3.47836	3.49202	Down	Down	Down	Not significant	Not significant	Not significant
DEACI_2316	Ribonuclease H-like domain protein	-	sporulation	34.9271	54.5052	58.6472	55.8543	Not significant	Not significant	Not significant	Not significant	Not significant	Not significant
DEACI_2341	Small, acid-soluble spore proteins, alpha/beta type	-	sporulation	337.158	42.4622	27.2048	27.1863	Down	Down	Down	Not significant	Not significant	Not significant
DEACI_2348	Sporulation stage II protein D, amidase enhancer LytB N-terminal	spoIID	sporulation	141.058	200.575	182.176	160.202	Not significant	Not significant	Not significant	Not significant	Not significant	Not significant
DEACI_2368	Hypothetical protein	-	sporulation	1511.86	71.1881	8.77866	5.24803	Down	Down	Down	Not significant	Not significant	Not significant
DEACI_2400	Bacillus/Clostridium Ger spore germination protein	spoVAF	sporulation	22.8708	7.39927	7.84052	8.80847	Down	Down	Down	Not significant	Not significant	Not significant
DEACI_2499	RNA polymerase sigma factor, sigma-70 family	-	sporulation	251.42	205.312	173.824	157.074	Not significant	Not significant	Not significant	Not significant	Not significant	Not significant
DEACI_2550	Penicillin binding protein transpeptidase domain	ftsI	sporulation	105.686	165.279	188.799	179.84	Not significant	Not significant	Not significant	Not significant	Not significant	Not significant
DEACI_2599	sporulation integral membrane protein YtvI	ytvI	sporulation	142.464	70.9443	91.5589	60.947	Not significant	Not significant	Down	Not significant	Not significant	Not significant
DEACI_2602	Control of competence regulator ComK, YlbF/YmcA	-	sporulation	1878.02	2208.5	1747.8	1239.64	Not significant	Not significant	Not significant	Not significant	Not significant	Not significant
DEACI_2611	ATPase, AAA-type, core	spoVK	sporulation	55.7734	16.8435	11.4105	8.97695	Down	Down	Down	Not significant	Not significant	Not significant
DEACI_2697	Stage IV sporulation protein A (spore_IV_A)	spoIVA	sporulation	1070	119.444	91.8169	49.9662	Down	Down	Down	Not significant	Not significant	Not significant
DEACI_2730	Nucleoside recognition	spmB	sporulation	17.314	6.66449	7.26486	4.93291	Down	Down	Down	Not significant	Not significant	Not significant
DEACI_2731	Nucleoside recognition	spmA	sporulation	23.6788	8.92779	10.2554	12.2802	Down	Not significant	Not significant	Not significant	Not significant	Not significant
DEACI_2732	Sporulation protein YtfJ (Spore_YtfJ)	ytfJ	sporulation	10.3435	6.73664	4.59399	4.22144	Not significant	Not significant	Not significant	Not significant	Not significant	Not significant
DEACI_2752	Bacillus/Clostridium Ger spore germination protein	spoVAF	sporulation	7.96611	1.60023	1.22673	0.927812	Down	Down	Down	Not significant	Not significant	Not significant
DEACI_2753	stage V sporulation protein AE	spoVAE	sporulation	3.18924	2.76474	2.29906	0.622189	Not significant	Not significant	Down	Not significant	Not significant	Not significant
DEACI_2754	stage V sporulation protein AD	spoVAD	sporulation	13.8926	3.9347	4.14905	4.11831	Down	Down	Down	Not significant	Not significant	Not significant
DEACI_2755	stage V sporulation protein AC	spoVAC	sporulation	28.0316	16.9605	15.1462	16.8164	Not significant	Not significant	Not significant	Not significant	Not significant	Not significant
DEACI_2756	anti-sigma F factor antagonist	spoIIAA	sporulation	71.9307	26.5595	37.7207	28.0682	Down	Not significant	Not significant	Not significant	Not significant	Not significant
DEACI_2757	non-specific serine/threonine protein kinase	spoIIAB	sporulation	98.9129	31.9607	35.8722	30.6817	Down	Down	Down	Not significant	Not significant	Not significant
DEACI_2765	Stage II sporulation protein M	spoIIM	sporulation	131.855	145.59	149.783	174.918	Not significant	Not significant	Not significant	Not significant	Not significant	Not significant
DEACI_2806	Hypothetical protein	spoIIIAG	sporulation	6.80474	2.06165	3.31412	2.36305	Down	Not significant	Not significant	Not significant	Not significant	Not significant
DEACI_2807	Stage III sporulation protein AF (Spore_III_AF)	-	sporulation	11.9952	0.965049	1.28837	0.382646	Down	Down	Down	Not significant	Not significant	Not significant
DEACI_2808	stage III sporulation protein AE	spoIIIAE	sporulation	26.7981	4.14448	5.50483	3.96148	Down	Down	Down	Not significant	Not significant	Not significant
DEACI_2809	stage III sporulation protein AD	spoIIIAD	sporulation	33.1318	7.6696	7.04365	5.26181	Down	Down	Down	Not significant	Not significant	Not significant
DEACI_2810	stage III sporulation protein AC	-	sporulation	22.2012	7.81002	5.89043	5.4006	Down	Down	Down	Not significant	Not significant	Not significant
DEACI_2811	Stage III sporulation protein AB (spore_III_AB)	spoIIIAB	sporulation	53.0495	8.76707	8.00405	3.84847	Down	Down	Down	Not significant	Not significant	Not significant
DEACI_2812	stage III sporulation protein AA	spoIIIAA	sporulation	114.785	10.6769	8.29909	3.24958	Down	Down	Down	Not significant	Not significant	Not significant
DEACI_2870	Spore coat protein CotF-like	-	sporulation	1424.61	46.4972	17.477	4.70537	Down	Down	Down	Not significant	Down	Not significant
DEACI_2920	Spore germination GerAB	-	sporulation	5.24339	2.6493	1.90454	3.5393	Not significant	Down	Not significant	Not significant	Not significant	Not significant
DEACI_2921	germination protein, Ger(x)C family	-	sporulation	52.6382	26.3973	30.3868	30.2115	Not significant	Not significant	Not significant	Not significant	Not significant	Not significant
DEACI_2922	Bacillus/Clostridium Ger spore germination protein	-	sporulation	56.6649	27.5687	26.3333	26.8487	Down	Down	Down	Not significant	Not significant	Not significant
DEACI_2950	Small, acid-soluble spore proteins, alpha/beta type	-	sporulation	8.88565	0.510863	0	0	Down	Down	Down	Not significant	Not significant	Not significant
DEACI_2952	Glycoside hydrolase superfamily	-	sporulation	60.4276	9.88239	8.23061	9.427	Down	Down	Down	Not significant	Not significant	Not significant
DEACI_3047	Aspartyl-phosphate phosphatase Spo0E-like	-	sporulation	57.8721	79.6875	66.4862	57.6666	Not significant	Not significant	Not significant	Not significant	Not significant	Not significant
DEACI_3164	Sporulation stage V, protein S	spoVS	sporulation	184.961	126.049	119.217	127.271	Not significant	Not significant	Not significant	Not significant	Not significant	Not significant
DEACI_3205	sporulation protein, YlmC/YmxH family	-	sporulation	43.8229	9.29315	7.00566	3.48184	Down	Down	Down	Not significant	Not significant	Not significant
DEACI_3227	sporulation integral membrane protein YtvI	ytvI	sporulation	139.296	168.1	168.43	161.21	Not significant	Not significant	Not significant	Not significant	Not significant	Not significant
DEACI_3247	Small acid-soluble spore protein, alpha/beta-type, conserved site	sspF	sporulation	104.735	12.4681	10.8424	11.5668	Down	Down	Down	Not significant	Not significant	Not significant
DEACI_3416	Hypothetical protein	ylbJ	sporulation	127.48	97.9455	110.361	96.513	Not significant	Not significant	Not significant	Not significant	Not significant	Not significant
DEACI_3419	Germination protease	gpr	sporulation	27.9091	3.24538	2.96332	2.34631	Down	Down	Down	Not significant	Not significant	Not significant
DEACI_3420	Small acid-soluble spore protein, alpha/beta-type, conserved site	-	sporulation	788.818	89.4028	48.8908	21.7147	Down	Down	Down	Not significant	Not significant	Not significant
DEACI_3701	sporulation protein, YlmC/YmxH family	ylmC	sporulation	73.4751	4.73853	1.18473	0.83184	Down	Down	Down	Not significant	Not significant	Not significant
DEACI_3704	Sigma-E processing peptidase SpoIIGA	-	sporulation	27.9728	2.54453	1.08784	0.631048	Down	Down	Down	Not significant	Not significant	Not significant
DEACI_3717	Penicillin binding protein transpeptidase domain	ftsI	sporulation	154.365	136.681	149.806	151.262	Not significant	Not significant	Not significant	Not significant	Not significant	Not significant
DEACI_4024	Small, acid-soluble spore proteins, alpha/beta type	-	sporulation	503.506	28.4978	20.7792	16.022	Down	Down	Down	Not significant	Not significant	Not significant
DEACI_4155	germination protein, Ger(x)C family	-	sporulation	3.3214	3.03172	2.57198	2.60104	Not significant	Not significant	Not significant	Not significant	Not significant	Not significant
DEACI_4156	Spore germination GerAB	-	sporulation	5.6011	3.87916	2.49083	2.80687	Not significant	Not significant	Not significant	Not significant	Not significant	Not significant
DEACI_4157	Bacillus/Clostridium Ger spore germination protein	-	sporulation	13.3813	5.44246	5.50621	5.0658	Down	Down	Down	Not significant	Not significant	Not significant
DEACI_4284	Sporulation and spore germination	-	sporulation	328.177	366.89	412.007	486.743	Not significant	Not significant	Not significant	Not significant	Not significant	Not significant
DEACI_4303	Putative stage IV sporulation YqfD	yqfD	sporulation	74.6555	72.5114	69.0146	68.065	Not significant	Not significant	Not significant	Not significant	Not significant	Not significant
DEACI_4304	sporulation protein YqfC	-	sporulation	33.3841	36.3602	39.1145	38.5138	Not significant	Not significant	Not significant	Not significant	Not significant	Not significant
