## Supplementary material for "Proton stress adaptation in acidophilic sulfate-reducing bacteria: insights from *Acididesulfobacillus acetoxydans* for acid mine drainage bioremediation": Table S11

### Sheet: Sheet1
Locus tag	Annotation	Gene name	Role	av. TPM pH 5.0	av. TPM pH 3.5	av. TPM pH 3.2	av TPM pH 2.9	5.0_3.5	5.0_3.2	5.0_2.9	3.5_3.2	3.5_2.9	3.2_2.9
DEACI_0072	Sodium/calcium exchanger membrane region	-	cation transporter	106.838	110.21	121.151	130.989	Not significant	Not significant	Not significant	Not significant	Not significant	Not significant
DEACI_0170	allophanate hydrolase	-	urea cycle	30.6148	29.8815	27.2573	28.6942	Not significant	Not significant	Not significant	Not significant	Not significant	Not significant
DEACI_0171	allophanate hydrolase	-	urea cycle	14.8934	12.244	11.4851	14.5217	Not significant	Not significant	Not significant	Not significant	Not significant	Not significant
DEACI_0312	Sodium-dependent phosphate transport protein	-	cation transporter	162.035	197.65	214.368	205.111	Not significant	Not significant	Not significant	Not significant	Not significant	Not significant
DEACI_0352	ATP synthase, Delta/Epsilon chain, beta-sandwich domain protein	atpC	proton export	2448.83	1770.9	1777.75	1345.88	Not significant	Not significant	Not significant	Not significant	Not significant	Not significant
DEACI_0353	H+-transporting two-sector ATPase	atpD	proton export	3421.34	2481.1	2610.29	1861.82	Not significant	Not significant	Not significant	Not significant	Not significant	Not significant
DEACI_0354	ATPase, F1 complex, gamma subunit	atpG	proton export	2865.99	2122.69	2065.43	1538.44	Not significant	Not significant	Not significant	Not significant	Not significant	Not significant
DEACI_0355	H+-transporting two-sector ATPase	atpA	proton export	3211.6	2474.89	2281.57	1862.26	Not significant	Not significant	Not significant	Not significant	Not significant	Not significant
DEACI_0356	ATPase, OSCP/delta subunit	atpH	proton export	2838.68	2101.3	1971.43	1582.75	Not significant	Not significant	Not significant	Not significant	Not significant	Not significant
DEACI_0357	ATPase, F0 complex, subunit B/B', bacterial/chloroplast	atpF	proton export	3759.16	2994.6	2808.29	2132.16	Not significant	Not significant	Not significant	Not significant	Not significant	Not significant
DEACI_0358	V-ATPase proteolipid subunit C-like domain protein	atpE	proton export	3742.18	3760.94	2802.38	1835.66	Not significant	Not significant	Not significant	Not significant	Not significant	Not significant
DEACI_0359	ATPase, F0 complex, subunit A	atpB	proton export	8451.52	5955.78	5756.02	4405.41	Not significant	Not significant	Not significant	Not significant	Not significant	Not significant
DEACI_0360	ATP synthase I chain	atpI	proton export	735.846	626.445	643.791	572.876	Not significant	Not significant	Not significant	Not significant	Not significant	Not significant
DEACI_0361	Putative F0F1-ATPase subunit, Ca2+/Mg2+ transporter	atpZ	proton export	259.054	281.825	290.613	218.621	Not significant	Not significant	Not significant	Not significant	Not significant	Not significant
DEACI_0406	Na+/H+ antiporter, NhaC-like, C-terminal	nhaC	proton sodium antiporter	16.469	13.3516	12.9851	14.9444	Not significant	Not significant	Not significant	Not significant	Not significant	Not significant
DEACI_0494	Regulator of K+ conductance, C-terminal	clcA	proton chloride channel	9.1229	19.3269	20.6419	19.8459	Not significant	Not significant	Up	Not significant	Not significant	Not significant
DEACI_0577	Arginine decarboxylase	pdaD	decarboxylation	154.708	294.135	203.721	185.355	Not significant	Not significant	Not significant	Not significant	Not significant	Not significant
DEACI_0853	arginase	rocF	urea cycle	25.202	6.15035	5.90558	5.52573	Down	Down	Down	Not significant	Not significant	Not significant
DEACI_0931	Carbamoyl-phosphate synthase (glutamine-hydrolysing)	carA	urea cycle	94.9668	89.5859	196.298	179.428	Not significant	Not significant	Not significant	Not significant	Not significant	Not significant
DEACI_0932	Carbamoyl-phosphate synthase (glutamine-hydrolysing)	carB	urea cycle	95.8682	94.3762	165.08	153.166	Not significant	Not significant	Not significant	Not significant	Not significant	Not significant
DEACI_0934	ornithine carbamoyltransferase	argF	urea cycle	285.56	267.226	610.574	656.276	Not significant	Not significant	Not significant	Not significant	Not significant	Not significant
DEACI_0935	Argininosuccinate synthase	argG	urea cycle	430.095	339.479	759.722	806.448	Not significant	Not significant	Not significant	Not significant	Not significant	Not significant
DEACI_1054	phosphate ABC transporter, permease protein PstC	pstC	cation transport	7.96737	6.65402	7.14631	5.30096	Not significant	Not significant	Not significant	Not significant	Not significant	Not significant
DEACI_1055	Phosphate transport system permease protein PstA	pstA	cation transport	6.86444	9.87092	10.3841	8.94593	Not significant	Not significant	Not significant	Not significant	Not significant	Not significant
DEACI_1056	phosphate-transporting ATPase	pstB	cation transport	13.484	12.6142	15.6953	17.8527	Not significant	Not significant	Not significant	Not significant	Not significant	Not significant
DEACI_1057	Phosphate transport system protein PhoU	phoU	cation transport	40.4751	19.8353	21.4272	20.0449	Not significant	Not significant	Not significant	Not significant	Not significant	Not significant
DEACI_1068	Two component system, signal transduction histidine kinase	kdpD	potassium transporter	115.551	100.316	100.258	99.5964	Not significant	Not significant	Not significant	Not significant	Not significant	Not significant
DEACI_1069	Two component system, signal transduction response regulator	kdpE	potassium transporter	316.289	278.745	311.174	348.344	Not significant	Not significant	Not significant	Not significant	Not significant	Not significant
DEACI_1305	Sodium-dependent phosphate transport protein	-	cation transporter	479.215	548.967	581.947	502.037	Not significant	Not significant	Not significant	Not significant	Not significant	Not significant
DEACI_1779	solute symporter family	-	solute symporter	19.1488	9.60273	11.1409	15.9164	Not significant	Not significant	Not significant	Not significant	Not significant	Not significant
DEACI_2148	aspartate 1-decarboxylase	panD	decarboxylation	58.5017	67.9811	74.2488	98.2124	Not significant	Not significant	Not significant	Not significant	Not significant	Not significant
DEACI_2169	sodium symporter/arsenical resistance protein Acr3	-	cation transporter	3.9405	8.25388	9.91845	8.60181	Not significant	Not significant	Not significant	Not significant	Not significant	Not significant
DEACI_2196	Glutamate/leucine/phenylalanine/valine dehydrogenase signature	gdhA	GABA shunt	17.4827	24.987	22.5612	27.9716	Not significant	Not significant	Not significant	Not significant	Not significant	Not significant
DEACI_2571	Glutamate decarboxylase	gadB	decarboxylation	77.4199	109.005	103.524	101.926	Not significant	Not significant	Not significant	Not significant	Not significant	Not significant
DEACI_2829	Sodium/hydrogen exchanger family	nhaC	proton sodium antiporter	33.9128	15.7878	18.635	19.6888	Not significant	Not significant	Not significant	Not significant	Not significant	Not significant
DEACI_2830	solute symporter family	-	solute symporter	205.821	130.771	158.503	146.967	Not significant	Not significant	Not significant	Not significant	Not significant	Not significant
DEACI_3037	K+-transporting ATPase	kdpA	potassium transporter	23.6765	119.817	93.6287	77.2921	Up	Up	Up	Not significant	Not significant	Not significant
DEACI_3038	K+-transporting ATPase	kdpB	potassium transporter	22.9045	116.407	97.2677	86.1319	Up	Up	Up	Not significant	Not significant	Not significant
DEACI_3039	K+-transporting ATPase	kdpC	potassium transporter	16.5127	100.302	77.1381	60.1277	Up	Up	Up	Not significant	Not significant	Not significant
DEACI_3096	Na+/H+ antiporter, NhaC-like, C-terminal	nhaC	proton sodium antiporter	10.298	1.11788	1.13303	1.20856	Down	Down	Down	Not significant	Not significant	Not significant
DEACI_3258	4-aminobutyrate-2-oxoglutarate transaminase	gabT	GABA shunt	81.5467	34.3136	32.9386	26.3945	Not significant	Not significant	Down	Not significant	Not significant	Not significant
DEACI_3466	solute symporter family	-	solute symporter	2160.81	1608.46	1832.45	1680.14	Not significant	Not significant	Not significant	Not significant	Not significant	Not significant
DEACI_3684	glycine dehydrogenase (decarboxylating)	gcvPB	glycine cleavage system	15.3818	21.0079	31.7353	31.0063	Not significant	Not significant	Not significant	Not significant	Not significant	Not significant
DEACI_3685	glycine dehydrogenase (decarboxylating)	gcvPA	glycine cleavage system	17.9984	22.6776	37.8894	30.2598	Not significant	Not significant	Not significant	Not significant	Not significant	Not significant
DEACI_3686	Glycine cleavage system H-protein, subgroup	gcvH	glycine cleavage system	12.3906	6.86937	6.03317	6.73147	Not significant	Not significant	Not significant	Not significant	Not significant	Not significant
DEACI_3687	aminomethyltransferase	gcvT	glycine cleavage system	21.6307	33.9422	45.2428	49.3445	Not significant	Not significant	Not significant	Not significant	Not significant	Not significant
DEACI_3752	Na/Pi-cotransporter II-related protein	-	cation transporter	100.694	83.7562	102.065	84.6961	Not significant	Not significant	Not significant	Not significant	Not significant	Not significant
DEACI_3788	H+-transporting two-sector ATPase	fliL	proton export	109.961	98.7343	63.9961	54.286	Not significant	Not significant	Not significant	Not significant	Not significant	Not significant
DEACI_3847	Amino acid/polyamine transporter I	yjeM	GABA shunt	4.58545	10.1113	8.12088	9.03985	Not significant	Not significant	Not significant	Not significant	Not significant	Not significant
DEACI_3872	Aldehyde dehydrogenase family	gabD	GABA shunt	5.08567	0.397807	1.04581	0.637287	Down	Down	Down	Not significant	Not significant	Not significant
DEACI_3892	Aldehyde dehydrogenase family	gabD	GABA shunt	12.8209	8.72481	9.95513	8.40413	Not significant	Not significant	Not significant	Not significant	Not significant	Not significant
DEACI_3909	solute symporter family	-	solute symporter	3.59657	1.3673	1.6032	2.43184	Not significant	Not significant	Not significant	Not significant	Not significant	Not significant
DEACI_4212	4-aminobutyrate-2-oxoglutarate transaminase	gabT	GABA shunt	4.47662	3.8709	3.44605	2.42233	Not significant	Not significant	Not significant	Not significant	Not significant	Not significant
