## Supplementary material for "Proton stress adaptation in acidophilic sulfate-reducing bacteria: insights from *Acididesulfobacillus acetoxydans* for acid mine drainage bioremediation": Table S12

### Sheet: Sheet1
Locus tag	Annotation	Gene name	Role	av. TPM pH 5.0	av. TPM pH 3.5	av. TPM pH 3.2	av TPM pH 2.9	5.0_3.5	5.0_3.2	5.0_2.9	3.5_3.2	3.5_2.9	3.2_2.9
DEACI_0027	Branched-chain amino acid transport system / permease component	-	amino acid transporter	3.90279	1.65628	1.84878	2.37393	Not significant	Not significant	Not significant	Not significant	Not significant	Not significant
DEACI_0028	Branched-chain amino acid transport system / permease component	-	amino acid transporter	3.96394	1.97991	2.34166	2.51557	Not significant	Not significant	Not significant	Not significant	Not significant	Not significant
DEACI_0029	Putative ABC transporter	-	amino acid transporter	3.70178	1.27342	4.39082	2.70347	Not significant	Not significant	Not significant	Not significant	Not significant	Not significant
DEACI_0030	Putative ABC transporter	livG	amino acid transporter	8.48668	2.88056	7.6345	5.84423	Not significant	Not significant	Not significant	Not significant	Not significant	Not significant
DEACI_0032	Periplasmic binding protein-like I	-	amino acid transporter	21.2124	8.39718	12.9711	12.7139	Not significant	Not significant	Not significant	Not significant	Not significant	Not significant
DEACI_0064	fumarate hydratase/aspartate ammonia-lyase	aspA	amino acid metabolism	11.7808	14.3814	13.356	14.5544	Not significant	Not significant	Not significant	Not significant	Not significant	Not significant
DEACI_0065	2-isopropylmalate synthase/(R)-citramalate synthase	leuA	amino acid metabolism	30.3285	50.9852	68.1522	76.6778	Not significant	Up	Up	Not significant	Not significant	Not significant
DEACI_0092	Amino acid/polyamine transporter I	-	amino acid transporter	1.23069	1.70664	1.83188	2.16946	Not significant	Not significant	Not significant	Not significant	Not significant	Not significant
DEACI_0431	Putative ABC transporter	livF	amino acid transporter	149.945	64.0065	49.3444	36.6078	Down	Down	Down	Not significant	Not significant	Not significant
DEACI_0432	Putative ABC transporter	livG	amino acid transporter	266.789	65.1817	44.3613	25.0088	Down	Down	Down	Not significant	Down	Not significant
DEACI_0433	Branched-chain amino acid transport system / permease component	livM	amino acid transporter	443.862	91.3701	74.2938	32.6733	Down	Down	Down	Not significant	Down	Not significant
DEACI_0434	Branched-chain amino acid transport system / permease component	livH	amino acid transporter	556.926	139.601	114.177	62.6158	Down	Down	Down	Not significant	Not significant	Not significant
DEACI_0435	Leu/Ile/Val-binding protein family signature	livJ	amino acid transporter	1129.25	247.484	184.11	63.6969	Down	Down	Down	Not significant	Down	Down
DEACI_0615	Amino acid permease, conserved site	aroP	amino acid transporter	2.40664	2.98929	3.88647	4.91679	Not significant	Not significant	Not significant	Not significant	Not significant	Not significant
DEACI_0853	arginase	rocF	amino acid metabolism	25.202	6.15035	5.90558	5.52573	Down	Down	Down	Not significant	Not significant	Not significant
DEACI_0927	N-acetyl-gamma-glutamyl-phosphate reductase	argC	amino acid metabolism	47.3492	39.4835	75.8071	69.5253	Not significant	Not significant	Not significant	Not significant	Not significant	Not significant
DEACI_0928	glutamate N-acetyltransferase	argJ	amino acid metabolism	35.0063	27.2532	55.6364	47.8626	Not significant	Not significant	Not significant	Not significant	Not significant	Not significant
DEACI_0929	acetylglutamate kinase	argB	amino acid metabolism	104.817	73.9059	162.633	153.734	Not significant	Not significant	Not significant	Not significant	Not significant	Not significant
DEACI_0930	Acetylornithine/Succinylornithine transaminase family	argD	amino acid metabolism	99.8262	67.5899	140.803	132.169	Not significant	Not significant	Not significant	Not significant	Not significant	Not significant
DEACI_1028	Chorismate mutase/prephenate dehydratase	pheA	amino acid metabolism	24.6666	11.3554	8.13855	6.25176	Not significant	Down	Down	Not significant	Not significant	Not significant
DEACI_1105	Amino acid/polyamine transporter I	ybeC	amino acid transporter	824.609	489.89	673.131	792.709	Not significant	Not significant	Not significant	Not significant	Not significant	Not significant
DEACI_1132	Branched-chain amino acid transport, permease	ygaZ	amino acid transporter	937.321	844.528	1160.75	640.178	Not significant	Not significant	Not significant	Not significant	Not significant	Not significant
DEACI_1133	Branched-chain amino acid transport protein (AzlD)	-	amino acid transporter	654.668	631.497	870.508	454.791	Not significant	Not significant	Not significant	Not significant	Not significant	Not significant
DEACI_1261	Branched-chain amino acid transport system / permease component	livH	amino acid transporter	9.96015	5.33405	7.28052	7.84255	Not significant	Not significant	Not significant	Not significant	Not significant	Not significant
DEACI_1262	Branched-chain amino acid transport system / permease component	-	amino acid transporter	10.7792	6.40961	7.97862	7.90629	Not significant	Not significant	Not significant	Not significant	Not significant	Not significant
DEACI_1263	Putative ABC transporter	livG	amino acid transporter	7.7814	5.46454	6.0571	6.54672	Not significant	Not significant	Not significant	Not significant	Not significant	Not significant
DEACI_1264	Putative ABC transporter	livF	amino acid transporter	8.1832	4.78491	4.75845	6.70689	Not significant	Not significant	Not significant	Not significant	Not significant	Not significant
DEACI_1275	Amino acid/polyamine transporter I	-	amino acid transporter	83.0312	26.6242	18.5032	33.2406	Not significant	Not significant	Not significant	Not significant	Not significant	Not significant
DEACI_1340	Glutamate synthase large subunit domain 1 stand-alone protein	gltB1	amino acid metabolism	50.032	81.8614	79.4418	67.8926	Not significant	Not significant	Not significant	Not significant	Not significant	Not significant
DEACI_1341	Glutamate synthase large subunit-like protein	gltB2	amino acid metabolism	48.5779	78.324	80.9756	58.3596	Not significant	Not significant	Not significant	Not significant	Not significant	Not significant
DEACI_1344	Glutamate synthase, alpha subunit, C-terminal	gltA	amino acid metabolism	24.8108	33.8271	33.6529	25.9351	Not significant	Not significant	Not significant	Not significant	Not significant	Not significant
DEACI_1382	Nitrogen regulatory protein P-II	glnB1	amino acid metabolism	112.724	432.034	647.452	987.731	Up	Up	Up	Not significant	Not significant	Not significant
DEACI_1616	Putative ABC transporter	livF	amino acid transporter	193.082	129.706	188.223	184.966	Not significant	Not significant	Not significant	Not significant	Not significant	Not significant
DEACI_1617	Putative ABC transporter	livG	amino acid transporter	191.05	122.068	187.817	195.691	Not significant	Not significant	Not significant	Not significant	Not significant	Not significant
DEACI_1618	Branched-chain amino acid transport system / permease component	-	amino acid transporter	147.685	115.231	152.224	215.169	Not significant	Not significant	Not significant	Not significant	Not significant	Not significant
DEACI_1619	Branched-chain amino acid transport system / permease component	livH	amino acid transporter	170.838	106.588	163.148	200.468	Not significant	Not significant	Not significant	Not significant	Not significant	Not significant
DEACI_1713	Amino acid/polyamine transporter I	-	amino acid transporter	121.286	131.735	93.4521	69.0288	Not significant	Not significant	Not significant	Not significant	Not significant	Not significant
DEACI_1784	3-isopropylmalate dehydratase	leuC	amino acid metabolism	6.8259	2.52422	2.32127	1.65773	Down	Down	Down	Not significant	Not significant	Not significant
DEACI_1785	3-isopropylmalate dehydratase	leuD	amino acid metabolism	10.4332	5.85623	3.3332	2.91388	Not significant	Down	Down	Not significant	Not significant	Not significant
DEACI_1786	Isocitrate/isopropylmalate dehydrogenase, conserved site	leuB	amino acid metabolism	5.66082	2.23153	2.98274	3.37743	Not significant	Not significant	Not significant	Not significant	Not significant	Not significant
DEACI_1787	2-isopropylmalate synthase	leuA	amino acid metabolism	21.6541	19.2766	19.547	16.3689	Not significant	Not significant	Not significant	Not significant	Not significant	Not significant
DEACI_1809	Asparaginase/glutaminase family signature	ansA	amino acid metabolism	142.555	233.14	226.76	258.334	Not significant	Not significant	Not significant	Not significant	Not significant	Not significant
DEACI_1844	Putative ABC transporter	livF	amino acid transporter	56.8407	29.4006	32.3609	34.3229	Not significant	Not significant	Not significant	Not significant	Not significant	Not significant
DEACI_1845	Putative ABC transporter	-	amino acid transporter	67.2853	24.6475	32.3398	27.8213	Down	Not significant	Not significant	Not significant	Not significant	Not significant
DEACI_1846	Branched-chain amino acid transport system / permease component	-	amino acid transporter	66.456	19.3921	25.0134	18.7653	Down	Not significant	Down	Not significant	Not significant	Not significant
DEACI_1847	Branched-chain amino acid transport system / permease component	-	amino acid transporter	70.6518	16.3834	19.7368	15.2464	Down	Down	Down	Not significant	Not significant	Not significant
DEACI_1897	Glutamate-ammonia ligase	glnA1	amino acid metabolism	411.674	532.825	545.528	546.184	Not significant	Not significant	Not significant	Not significant	Not significant	Not significant
DEACI_1898	Glutamate-ammonia ligase	glnA2	amino acid metabolism	28.7654	133.333	143.501	151.74	Up	Up	Up	Not significant	Not significant	Not significant
DEACI_2254	chorismate synthase	aroC	amino acid metabolism	50.5394	69.7803	65.275	72.2959	Not significant	Not significant	Not significant	Not significant	Not significant	Not significant
DEACI_2255	3-dehydroquinate synthase	aroB	amino acid metabolism	11.6843	15.5676	12.2285	9.4818	Not significant	Not significant	Not significant	Not significant	Not significant	Not significant
DEACI_2284	2-isopropylmalate synthase	leuA	amino acid metabolism	150.892	99.7113	100.651	66.2153	Not significant	Not significant	Down	Not significant	Not significant	Not significant
DEACI_2327	homoserine kinase	thrB	amino acid metabolism	746.997	1025.64	1179.64	1754.06	Not significant	Not significant	Up	Not significant	Not significant	Not significant
DEACI_2328	homoserine dehydrogenase	hom (putative)	amino acid metabolism	821.812	1075.19	1290.28	1842.29	Not significant	Not significant	Up	Not significant	Not significant	Not significant
DEACI_2329	branched-chain-amino-acid transaminase	ilvE	amino acid metabolism	81.2195	160.666	239.485	271.021	Not significant	Up	Up	Not significant	Not significant	Not significant
DEACI_2330	dihydroxy-acid dehydratase	ilvD	amino acid metabolism	256.239	468.831	860.559	1165.96	Not significant	Up	Up	Not significant	Up	Not significant
DEACI_2331	acetolactate synthase	ilvB	amino acid metabolism	169.896	353.631	598.51	750.413	Not significant	Up	Up	Not significant	Not significant	Not significant
DEACI_2332	acetolactate synthase	ilvN	amino acid metabolism	51.311	149.281	236.857	264.414	Up	Up	Up	Not significant	Not significant	Not significant
DEACI_2333	ketol-acid reductoisomerase	ilvC	amino acid metabolism	67.8645	159.814	280.636	298.378	Up	Up	Up	Not significant	Not significant	Not significant
DEACI_2334	3-isopropylmalate dehydratase	leuC	amino acid metabolism	141.094	359.419	655.95	658.591	Up	Up	Up	Not significant	Not significant	Not significant
DEACI_2335	3-isopropylmalate dehydratase	leuD	amino acid metabolism	44.032	99.7066	166.391	162.129	Up	Up	Up	Not significant	Not significant	Not significant
DEACI_2336	3-isopropylmalate dehydrogenase	leuB	amino acid metabolism	453.03	925.041	1618.08	1693.89	Not significant	Up	Up	Not significant	Not significant	Not significant
DEACI_2337	pyrroline-5-carboxylate reductase	proC	amino acid metabolism	58.8671	110.046	144.69	143.78	Not significant	Up	Up	Not significant	Not significant	Not significant
DEACI_2338	glutamate 5-kinase	proB	amino acid metabolism	19.1287	37.6577	43.809	42.8907	Not significant	Up	Up	Not significant	Not significant	Not significant
DEACI_2339	glutamate-5-semialdehyde dehydrogenase	proA	amino acid metabolism	61.4872	125.31	159.21	146.583	Not significant	Up	Up	Not significant	Not significant	Not significant
DEACI_2352	Amino acid/polyamine transporter I	-	amino acid transporter	9.63135	14.4993	15.8406	15.1855	Not significant	Not significant	Not significant	Not significant	Not significant	Not significant
DEACI_2355	Nitrogen regulatory protein P-II	glnB2	amino acid metabolism	745.192	951.442	773.781	944.091	Not significant	Not significant	Not significant	Not significant	Not significant	Not significant
DEACI_2356	Nitrogen regulatory protein P-II	glnB3	amino acid metabolism	9.27618	12.0671	12.2904	14.27	Not significant	Not significant	Not significant	Not significant	Not significant	Not significant
DEACI_2711	3-phosphoshikimate 1-carboxyvinyltransferase	aroA	amino acid metabolism	70.4785	97.8449	114.438	81.4017	Not significant	Not significant	Not significant	Not significant	Not significant	Not significant
DEACI_2712	prephenate dehydrogenase/prephenate dehydrogenase (NADP+)	tyrA	amino acid metabolism	66.1286	103.594	124.972	89.1626	Not significant	Not significant	Not significant	Not significant	Not significant	Not significant
DEACI_2713	3-deoxy-8-phosphooctulonate synthase/3-deoxy-7-phosphoheptulonate synthase	-	amino acid metabolism	171.741	258.508	281.167	207.737	Not significant	Not significant	Not significant	Not significant	Not significant	Not significant
DEACI_2714	tryptophan synthase	trpA	amino acid metabolism	160.731	586.606	729.171	454.81	Up	Up	Up	Not significant	Not significant	Not significant
DEACI_2715	tryptophan synthase	trpB	amino acid metabolism	83.5375	286.903	368.995	223.279	Up	Up	Up	Not significant	Not significant	Not significant
DEACI_2716	anthranilate phosphoribosyltransferase	trpD	amino acid metabolism	101.035	327.908	450.217	326.895	Up	Up	Up	Not significant	Not significant	Not significant
DEACI_2717	anthranilate synthase	trpG	amino acid metabolism	122.015	402.774	567.155	449.429	Up	Up	Up	Not significant	Not significant	Not significant
DEACI_2718	anthranilate synthase	trpE	amino acid metabolism	260.795	877.7	1186.93	1038.57	Up	Up	Up	Not significant	Not significant	Not significant
DEACI_2719	Chorismate mutase	aroH	amino acid metabolism	88.8457	70.1102	53.6133	25.0651	Not significant	Not significant	Down	Not significant	Not significant	Not significant
DEACI_2743	phosphoribosylanthranilate isomerase	trpF	amino acid metabolism	128.907	168.583	186.767	212.959	Not significant	Not significant	Not significant	Not significant	Not significant	Not significant
DEACI_2744	indole-3-glycerol-phosphate synthase	trpC	amino acid metabolism	129.183	164.498	194.173	224.292	Not significant	Not significant	Not significant	Not significant	Not significant	Not significant
DEACI_2747	Amino acid/polyamine transporter I	aroP	amino acid transporter	105.878	82.3726	59.2811	43.3166	Not significant	Not significant	Down	Not significant	Not significant	Not significant
DEACI_2815	Amino acid/polyamine transporter I	yveA	amino acid transporter	1393.88	1641.34	1777.45	1705.46	Not significant	Not significant	Not significant	Not significant	Not significant	Not significant
DEACI_2840	Amino acid permease, conserved site	-	amino acid transporter	80.0317	33.5519	18.179	13.2562	Down	Down	Down	Not significant	Not significant	Not significant
DEACI_2957	Aminotransferase class I and II	aspC	amino acid metabolism	1244.32	1196.33	1779.25	1931.37	Not significant	Not significant	Not significant	Not significant	Not significant	Not significant
DEACI_3014	Nitrogen regulatory protein P-II	-	amino acid metabolism	20.5995	1.81744	2.23659	2.56614	Down	Down	Down	Not significant	Not significant	Not significant
DEACI_3015	Nitrogen regulatory protein P-II	-	amino acid metabolism	0.222956	1.95813	0.672984	2.44999	Not significant	Not significant	Not significant	Not significant	Not significant	Not significant
DEACI_3041	Amino acid/polyamine transporter I	-	amino acid transporter	62.2169	135.073	82.0295	59.9757	Not significant	Not significant	Not significant	Not significant	Not significant	Not significant
DEACI_3144	Gcn5-related N-acetyltransferase (GNAT) domain protein	argA (putative)	amino acid metabolism	44.4131	36.5288	38.9996	24.4611	Not significant	Not significant	Not significant	Not significant	Not significant	Not significant
DEACI_3259	Amino acid/polyamine transporter I	-	amino acid transporter	87.4084	24.8137	19.4221	14.6166	Down	Down	Down	Not significant	Not significant	Not significant
DEACI_3337	Branched-chain amino acid transport protein (AzlD)	-	amino acid transporter	961.533	960.863	1039.44	986.472	Not significant	Not significant	Not significant	Not significant	Not significant	Not significant
DEACI_3446	Amino acid/polyamine transporter I	-	amino acid transporter	10.0545	15.9125	9.13279	7.29235	Not significant	Not significant	Not significant	Not significant	Not significant	Not significant
DEACI_3809	carbamate kinase	arcC	amino acid metabolism	53.7471	55.4352	64.7999	87.8751	Not significant	Not significant	Not significant	Not significant	Not significant	Not significant
DEACI_3810	aspartate carbamoyltransferase	argF	amino acid metabolism	110.428	97.2106	124.387	170.555	Not significant	Not significant	Not significant	Not significant	Not significant	Not significant
DEACI_3811	Peptidase M20	argE	amino acid metabolism	95.9126	74.4232	98.2512	151.619	Not significant	Not significant	Not significant	Not significant	Not significant	Not significant
DEACI_3847	Amino acid/polyamine transporter I	yjeM	amino acid transporter	4.58545	10.1113	8.12088	9.03985	Not significant	Not significant	Not significant	Not significant	Not significant	Not significant
