## Supplementary material for "Proton stress adaptation in acidophilic sulfate-reducing bacteria: insights from *Acididesulfobacillus acetoxydans* for acid mine drainage bioremediation": Table S13

### Sheet: Sheet1
Locus tag	Annotation	Gene name	Role	av. TPM pH 5.0	av. TPM pH 3.5	av. TPM pH 3.2	av TPM pH 2.9	5.0_3.5	5.0_3.2	5.0_2.9	3.5_3.2	3.5_2.9	3.2_2.9
DEACI_0002	DnaJ domain protein	dnaJ	chaperone	367.127	308.088	286.364	268.935	Not significant	Not significant	Not significant	Not significant	Not significant	Not significant
DEACI_0004	Heat shock protein 70kD, peptide-binding domain	dnaK	chaperone	345.137	377.068	390.858	392.393	Not significant	Not significant	Not significant	Not significant	Not significant	Not significant
DEACI_0005	Protein GrpE [grpE]	grpE	chaperone	100.816	119.655	107.925	106.226	Not significant	Not significant	Not significant	Not significant	Not significant	Not significant
DEACI_1389	Chaperonin 10 Kd subunit	groES	chaperone	3013.05	3032.9	2708.9	2215.53	Not significant	Not significant	Not significant	Not significant	Not significant	Not significant
DEACI_1390	GroEL-like equatorial domain protein	groEL	chaperone	2997.36	3098.11	3173.95	2839.63	Not significant	Not significant	Not significant	Not significant	Not significant	Not significant
DEACI_2293	Ribosomal protein S5 domain 2-type fold	htpG	chaperone	163.342	201.208	195.366	149.951	Not significant	Not significant	Not significant	Not significant	Not significant	Not significant
DEACI_2469	Chaperonin 10 Kd subunit	groES	chaperone	696.997	1108.58	1093.22	1095.77	Not significant	Not significant	Not significant	Not significant	Not significant	Not significant
DEACI_2834	Hsp20/alpha crystallin family	-	chaperone	123.891	158.082	60.5453	77.6868	Not significant	Not significant	Not significant	Not significant	Not significant	Not significant
DEACI_3249	Hsp20/alpha crystallin family	-	chaperone	229.77	104.544	150.033	191.921	Down	Not significant	Not significant	Not significant	Not significant	Not significant
DEACI_0322	Putative ABC transporter	uvrA	DNA repair	103.904	218.36	244.016	270.04	Not significant	Up	Up	Not significant	Not significant	Not significant
DEACI_0323	UvrABC system, subunit B	uvrB	DNA repair	67.1943	159.91	148.119	169.717	Not significant	Not significant	Up	Not significant	Not significant	Not significant
DEACI_0453	DNA-binding, RecF, conserved site	recF	DNA repair	79.3371	69.5258	81.7332	69.2489	Not significant	Not significant	Not significant	Not significant	Not significant	Not significant
DEACI_0492	Toprim domain protein	recR	DNA repair	101.983	117.753	119.71	113.395	Not significant	Not significant	Not significant	Not significant	Not significant	Not significant
DEACI_0530	Superfamilies 1 and 2 helicase C-terminal domain protein	mfd	DNA repair	86.0145	99.8106	89.3279	63.1922	Not significant	Not significant	Not significant	Not significant	Not significant	Not significant
DEACI_0612	Endonuclease MutS2	mutS	DNA repair	37.5277	39.4569	37.7913	22.5942	Not significant	Not significant	Not significant	Not significant	Not significant	Not significant
DEACI_1815	UvrABC system, subunit C	uvrC	DNA repair	114.043	143.645	118.199	87.9587	Not significant	Not significant	Not significant	Not significant	Not significant	Not significant
DEACI_2345	crossover junction endodeoxyribonuclease	ruvC	DNA repair	45.3245	54.1411	49.6729	49.6922	Not significant	Not significant	Not significant	Not significant	Not significant	Not significant
DEACI_2346	Holliday junction ATP-dependent DNA helicase RuvA [ruvA]	ruvA	DNA repair	44.9421	57.6585	57.68	53.3759	Not significant	Not significant	Not significant	Not significant	Not significant	Not significant
DEACI_2347	dna helicase holliday junction ruvb nucleotide-binding atp-binding sos recombination response	ruvB	DNA repair	175.721	240.66	275.76	278.539	Not significant	Not significant	Not significant	Not significant	Not significant	Not significant
DEACI_2403	HhH-GPD superfamily base excision DNA repair protein	alkA (putative)	DNA repair	122.489	150.893	154.28	183.902	Not significant	Not significant	Not significant	Not significant	Not significant	Not significant
DEACI_2490	DnaJ domain protein	-	DNA repair	5.69969	7.86903	5.17748	4.40137	Not significant	Not significant	Not significant	Not significant	Not significant	Not significant
DEACI_2603	MutS domain V	mutS	DNA repair	249.181	389.086	381.849	347.266	Not significant	Not significant	Not significant	Not significant	Not significant	Not significant
DEACI_2606	Ribosomal protein S5 domain 2-type fold, subgroup	mutL	DNA repair	244.595	353.219	374.021	350.428	Not significant	Not significant	Not significant	Not significant	Not significant	Not significant
DEACI_2779	DNA repair protein RecN	recN	DNA repair	49.0108	65.3766	69.0573	52.0549	Not significant	Not significant	Not significant	Not significant	Not significant	Not significant
DEACI_3168	Regulatory protein RecX [recX]	recX	DNA repair	79.1916	78.6514	68.8784	53.2221	Not significant	Not significant	Not significant	Not significant	Not significant	Not significant
DEACI_3169	RecA family profile 1	recA	DNA repair	282.325	245.643	236.205	195.317	Not significant	Not significant	Not significant	Not significant	Not significant	Not significant
DEACI_3171	competence/damage-inducible protein CinA N-terminal domain	cinA	DNA repair	148.587	186.455	164.471	151.769	Not significant	Not significant	Not significant	Not significant	Not significant	Not significant
DEACI_0543	Peptidase family M41	ftsH	peptidase	157.482	218.432	196.518	190.718	Not significant	Not significant	Not significant	Not significant	Not significant	Not significant
DEACI_0692	ATP-dependent Clp protease ATP-binding subunit signature	-	peptidase	105.958	106.788	115.006	100.565	Not significant	Not significant	Not significant	Not significant	Not significant	Not significant
DEACI_2491	ATP-dependent Clp protease ATP-binding subunit signature	clpB	peptidase	25.6245	24.4418	21.5433	20.8775	Not significant	Not significant	Not significant	Not significant	Not significant	Not significant
DEACI_2615	Peptidase S24/S26, beta-ribbon domain protein	lexA	peptidase	246.637	277.143	273.834	262.787	Not significant	Not significant	Not significant	Not significant	Not significant	Not significant
DEACI_2616	Peptidase family M23	-	peptidase	20.4699	15.6896	16.6834	9.41095	Not significant	Not significant	Not significant	Not significant	Not significant	Not significant
DEACI_3172	Peptidase family M41	-	peptidase	31.0411	58.4476	53.7876	55.4763	Not significant	Not significant	Not significant	Not significant	Not significant	Not significant
DEACI_3236	ATP-dependent protease HslVU, ATPase subunit	hslU	peptidase	263.535	348.512	330.032	243.552	Not significant	Not significant	Not significant	Not significant	Not significant	Not significant
DEACI_3237	ATP-dependent protease HslVU, peptidase subunit	hslV	peptidase	156.724	188.293	171.197	174.56	Not significant	Not significant	Not significant	Not significant	Not significant	Not significant
DEACI_0858	peroxiredoxin	-	reactive oxygen species	776.237	780.804	873.337	826.644	Not significant	Not significant	Not significant	Not significant	Not significant	Not significant
DEACI_0888	peroxiredoxin	-	reactive oxygen species	150.402	128.936	48.5035	34.5463	Not significant	Not significant	Down	Not significant	Not significant	Not significant
DEACI_0889	peroxiredoxin	-	reactive oxygen species	159.587	116.412	45.7876	31.2938	Not significant	Not significant	Down	Not significant	Not significant	Not significant
DEACI_0966	peroxiredoxin	-	reactive oxygen species	159.156	191.325	165.637	182.443	Not significant	Not significant	Not significant	Not significant	Not significant	Not significant
DEACI_1064	peroxiredoxin	-	reactive oxygen species	40.1661	49.6563	42.7684	36.421	Not significant	Not significant	Not significant	Not significant	Not significant	Not significant
DEACI_2182	peroxiredoxin	-	reactive oxygen species	67.9329	136.227	114.823	131.588	Not significant	Not significant	Not significant	Not significant	Not significant	Not significant
DEACI_2586	peroxiredoxin	-	reactive oxygen species	356.498	549.929	843.246	1106.69	Not significant	Up	Up	Not significant	Not significant	Not significant
DEACI_2671	peroxiredoxin	-	reactive oxygen species	234.885	323.246	323.506	345.369	Not significant	Not significant	Not significant	Not significant	Not significant	Not significant
DEACI_3052	peroxiredoxin	-	reactive oxygen species	171.871	146.09	167.933	162.542	Not significant	Not significant	Not significant	Not significant	Not significant	Not significant
