## Supplementary material for "Proton stress adaptation in acidophilic sulfate-reducing bacteria: insights from *Acididesulfobacillus acetoxydans* for acid mine drainage bioremediation": Table S14

### Sheet: Sheet1
Locus tag	Annotation	Gene name	metal	av. TPM pH 5.0	av. TPM pH 3.5	av. TPM pH 3.2	av TPM pH 2.9	5.0_3.5	5.0_3.2	5.0_2.9	3.5_3.2	3.5_2.9	3.2_2.9
DEACI_0071	Ferritin-related protein	-	Fe	885.289	53.316	17.5345	14.1674	Down	Down	Down	Not significant	Not significant	Not significant
DEACI_0081	Ferritin- like diiron domain protein	ftnA	Fe	536.293	837.892	806.558	735.267	Not significant	Not significant	Not significant	Not significant	Not significant	Not significant
DEACI_0082	Putative ABC transporter	modC	Mb, W	9.54984	45.5163	34.6969	30.7612	Up	Up	Up	Not significant	Not significant	Not significant
DEACI_0083	molybdate ABC transporter, permease protein	modB	Mb, W	8.81071	48.8558	31.552	29.3276	Up	Up	Up	Not significant	Not significant	Not significant
DEACI_0084	molybdate-transporting ATPase	modA	Mb, W	10.4929	59.9556	42.415	34.7566	Up	Up	Up	Not significant	Not significant	Not significant
DEACI_0088	Natural resistance-associated macrophage protein	mntH	Fe, Mn, Cd, Co, Zn	55.9278	19.3125	16.2783	20.1682	Down	Down	Down	Not significant	Not significant	Not significant
DEACI_0143	Zinc/iron permease	zupT	Fe, Zn, Co, Mn	552.323	47.7636	37.7435	28.6696	Down	Down	Down	Not significant	Not significant	Not significant
DEACI_0286	Ferric uptake regulator family	fur	Fe, Cd, Co, Cu	49.7099	50.1075	57.4481	84.6407	Not significant	Not significant	Not significant	Not significant	Not significant	Not significant
DEACI_0466	Chromate transporter	-	Cr	368.453	269.139	235.419	201.761	Not significant	Not significant	Not significant	Not significant	Not significant	Not significant
DEACI_0467	Chromate transporter	-	Cr	356.172	238.659	217.954	176.317	Not significant	Not significant	Not significant	Not significant	Not significant	Not significant
DEACI_0587	FecCD transport family	fecD	Cr, Fe	4.61242	24.22	19.177	25.5306	Up	Up	Up	Not significant	Not significant	Not significant
DEACI_0588	ABC transporter periplasmic binding domain protein	-	Cr, Fe	8.83208	43.1465	37.3467	50.9778	Up	Up	Up	Not significant	Not significant	Not significant
DEACI_0590	Putative heavy-metal chelation domain protein	-	-	3.58128	25.7664	25.7754	37.5362	Up	Up	Up	Not significant	Not significant	Not significant
DEACI_0591	Putative ABC transporter	fecE	Fe, Mn	5.8943	34.2496	29.4668	50.4377	Up	Up	Up	Not significant	Not significant	Not significant
DEACI_0595	Putative heavy-metal chelation domain protein	-	-	24.807	76.7741	71.7444	96.546	Up	Not significant	Up	Not significant	Not significant	Not significant
DEACI_0598	Natural resistance-associated macrophage protein	-	-	104.795	79.8849	68.7652	42.7838	Not significant	Not significant	Down	Not significant	Not significant	Not significant
DEACI_0951	Cobalt uptake substrate-specific transmembrane region	cbiM	Co, Ni	42.1172	40.3179	42.0841	39.5014	Not significant	Not significant	Not significant	Not significant	Not significant	Not significant
DEACI_1034	HTH ArsR-type DNA-binding domain protein	arsR	As	37.2015	48.2195	38.2928	38.7709	Not significant	Not significant	Not significant	Not significant	Not significant	Not significant
DEACI_1037	High-affinity nickel-transport protein	hoxN	Ni	157.146	338.147	338.313	539.362	Not significant	Not significant	Up	Not significant	Not significant	Not significant
DEACI_1048	Putative ABC transporter	znuC	Zn	5.99546	3.88879	2.39618	2.24273	Not significant	Down	Down	Not significant	Not significant	Not significant
DEACI_1053	ABC transporter, phosphate-binding protein PstS	pstS	As	10.0357	4.42192	3.11889	2.85074	Not significant	Down	Down	Not significant	Not significant	Not significant
DEACI_1054	phosphate ABC transporter, permease protein PstC	pstC	As	7.96737	6.65402	7.14631	5.30096	Not significant	Not significant	Not significant	Not significant	Not significant	Not significant
DEACI_1055	Phosphate transport system permease protein PstA	pstA	As	6.86444	9.87092	10.3841	8.94593	Not significant	Not significant	Not significant	Not significant	Not significant	Not significant
DEACI_1056	phosphate-transporting ATPase	pstB	As	13.484	12.6142	15.6953	17.8527	Not significant	Not significant	Not significant	Not significant	Not significant	Not significant
DEACI_1127	Metal-sensitive transcriptional repressor	csoR	Cu	4.87301	6.55828	5.49342	2.45055	Not significant	Not significant	Not significant	Not significant	Not significant	Not significant
DEACI_1128	P-type ATPase, cytoplasmic domain N	copB	Cu	30.6783	66.1158	48.1871	40.0501	Not significant	Not significant	Not significant	Not significant	Not significant	Not significant
DEACI_1129	Heavy-metal-associated, conserved site	copZ	Cu	88.6202	140.538	73.6433	73.4646	Not significant	Not significant	Not significant	Not significant	Not significant	Not significant
DEACI_1323	Putative ABC transporter	cbiO	Co, Ni	38.4264	60.1664	85.8768	127.492	Not significant	Not significant	Up	Not significant	Not significant	Not significant
DEACI_1324	Cobalt ECF transporter T component CbiQ	cbiQ	Co, Ni	53.7102	75.6748	113.882	191.207	Not significant	Not significant	Up	Not significant	Up	Not significant
DEACI_1743	tungstate ABC transporter binding protein WtpA	wptA	W	164.805	182.445	346.359	359.386	Not significant	Not significant	Not significant	Not significant	Not significant	Not significant
DEACI_1744	Binding-protein-dependent transport system inner membrane component	wptB	W	96.8134	107.865	189.039	242.419	Not significant	Not significant	Not significant	Not significant	Not significant	Not significant
DEACI_2001	Arsenical pump membrane protein, ArsB	arsB	As	7.74349	7.95667	8.3607	8.26333	Not significant	Not significant	Not significant	Not significant	Not significant	Not significant
DEACI_2131	Phosphate/phosphite/phosphonate ABC transporter, periplasmic binding protein	-	As	33.5359	37.9097	43.9958	55.9784	Not significant	Not significant	Not significant	Not significant	Not significant	Not significant
DEACI_2158	Chromate transporter, long chain	-	Cr	30.0989	105.721	50.2858	101.121	Up	Not significant	Up	Not significant	Not significant	Not significant
DEACI_2169	sodium symporter/arsenical resistance protein Acr3	-	As	3.9405	8.25388	9.91845	8.60181	Not significant	Not significant	Not significant	Not significant	Not significant	Not significant
DEACI_2179	arsenical-resistance protein	-	As	8.66728	8.45321	5.62739	6.43919	Not significant	Not significant	Not significant	Not significant	Not significant	Not significant
DEACI_2205	Cobalamin (vitamin B12) biosynthesis protein CbiM	cbiM	Co, Ni	74.0903	122.534	123.712	207.893	Not significant	Not significant	Up	Not significant	Not significant	Not significant
DEACI_2207	Cobalt ECF transporter T component CbiQ	cbiQ	Co, Ni	74.6391	126.749	124.052	220.544	Not significant	Not significant	Up	Not significant	Not significant	Not significant
DEACI_2208	Putative ABC transporter	cbiO	Co, Ni	160.297	165.515	183.296	181.771	Not significant	Not significant	Not significant	Not significant	Not significant	Not significant
DEACI_2390	Ferric binding protein	afuA	Fe	2.90576	3.7811	4.05871	5.96957	Not significant	Not significant	Not significant	Not significant	Not significant	Not significant
DEACI_2629	FeoA domain protein	feoA	Fe	18.6409	14.8831	26.0726	23.4269	Not significant	Not significant	Not significant	Not significant	Not significant	Not significant
DEACI_2630	FeoA domain protein	feoA	Fe	24.1776	29.6733	31.7594	32.5424	Not significant	Not significant	Not significant	Not significant	Not significant	Not significant
DEACI_2631	Ferrous iron transport protein B, N-terminal	feoB	Fe	22.6174	20.8707	25.6546	25.7954	Not significant	Not significant	Not significant	Not significant	Not significant	Not significant
DEACI_2640	Chromate transporter	-	Cr	14.7395	16.174	13.8632	14.9359	Not significant	Not significant	Not significant	Not significant	Not significant	Not significant
DEACI_2641	Chromate transporter	chrA	Cr	1.54196	2.4145	1.88493	1.79929	Not significant	Not significant	Not significant	Not significant	Not significant	Not significant
DEACI_2644	Ferric uptake regulator family	fur	Fe, Cd, Co, Cu	7.69612	13.2249	9.99214	10.3013	Not significant	Not significant	Not significant	Not significant	Not significant	Not significant
DEACI_2645	Periplasmic solute binding protein, ZnuA-like	znuA	Zn, Mn	14.334	24.8469	17.6281	17.0127	Not significant	Not significant	Not significant	Not significant	Not significant	Not significant
DEACI_2645	Periplasmic solute binding protein, ZnuA-like	znuA	Zn, Mn	14.334	24.8469	17.6281	17.0127	Not significant	Not significant	Not significant	Not significant	Not significant	Not significant
DEACI_2648	ABC transporter, TroCD-like	znuB	Zn, Mn	21.3218	78.2572	32.5538	25.8973	Up	Not significant	Not significant	Not significant	Not significant	Not significant
DEACI_2740	Mg2+ transporter protein, CorA-like/Zinc transport protein ZntB	zntB	Zn, Mn	83.3571	84.7931	90.3773	73.7579	Not significant	Not significant	Not significant	Not significant	Not significant	Not significant
DEACI_3739	Ferric uptake regulator family	fur	Fe	73.9059	126.303	128.207	118.74	Not significant	Not significant	Not significant	Not significant	Not significant	Not significant
DEACI_4022	Chromate transporter	-	Cr	104.256	134.132	142.387	162.422	Not significant	Not significant	Not significant	Not significant	Not significant	Not significant
DEACI_4023	Chromate transporter	-	Cr	73.652	90.8536	93.56	111.461	Not significant	Not significant	Not significant	Not significant	Not significant	Not significant
DEACI_4058	Cobalt uptake substrate-specific transmembrane region	cbiM	Co, Ni	10.4183	7.10345	8.1338	6.3818	Not significant	Not significant	Not significant	Not significant	Not significant	Not significant
DEACI_4088	Putative heavy-metal chelation domain protein	-	-	34.2639	13.359	10.4626	11.3396	Down	Down	Down	Not significant	Not significant	Not significant
DEACI_4095	Cobalt uptake substrate-specific transmembrane region	cbiM	Co, Ni	10.4805	6.71113	6.52314	7.31341	Not significant	Not significant	Not significant	Not significant	Not significant	Not significant
DEACI_4112	Putative heavy-metal chelation domain protein	mntH	Fe, Mn, Cd, Co, Zn	22.2135	112.415	44.1147	39.8845	Up	Not significant	Not significant	Not significant	Not significant	Not significant
