## Supplementary material for "Proton stress adaptation in acidophilic sulfate-reducing bacteria: insights from *Acididesulfobacillus acetoxydans* for acid mine drainage bioremediation": Table S15

### Sheet: Sheet1
Simplified overview as shown in the maintext
Compound	Precursor	pH 5.0 (R1-R3)		pH 4.4 (R1-R3)		pH 3.5 (R1-R3)		pH 3.2 (R1-R3)		pH 2.9 (R1-R2)
		Av. (%)	St.dev (%)	Av. (%)	St.dev (%)	Av. (%)	St.dev (%)	Av. (%)	St.dev (%)	Av. (%)	St.dev (%)
FAMEs
i. C15:0	leucine	29.4267	12.3531	25.9789	7.30691	28.0101	4.02677	14.9474	5.90868	13.408	14.826
i. C16:0	valine	1.14623	0.460624	5.84508	2.41531	6.63138	1.37247	10.6615	1.59301	10.0889	3.27064
C16:0	acetate	2.78089	0.882991	1.77926	2.28696	2.18636	1.60003	1.83998	0.94899	2.00927	0.750075
10-Me i. C16:0	isoleucine	0.402479	0.697113	5.08712	2.49772	6.1546	0.53669	8.80206	0.975419	10.7959	0.92052
i. C17:0	leucine	2.2178	0.326293	1.62919	0.839984	1.58187	0.198198	1.26218	0.26499	1.20962	0.00233442
10-Me i. C17:0	acetate	4.56354	1.46071	4.77355	2.61122	3.89645	0.303601	3.02288	0.152777	3.4321	0.715877
Sum		40.5376	11.1893	45.0931	5.81111	48.4607	2.69295	40.536	6.52154	40.9439	15.7079		Fatty acid precursors	pH 5.0	pH 4.4	pH 3.5	pH 3.2	pH 2.9
Dimethylacetals													acetate	6.03637	9.38785	11.7138	14.1799	8.74864
i. C15:0	leucine	4.86297	0.543894	2.10082	0.994906	1.32292	0.763653	0.348718	0.0222698	-	-		valine	10.1966	27.9474	29.4945	43.5196	49.3582
i. C16:0	valine	2.59067	0.160741	7.34137	3.25225	6.56531	2.71208	6.81144	1.81723	4.71709	3.25444		leucine	82.333	56.8597	51.5979	32.4254	30.7995
i. C17:0	leucine	5.18769	1.89096	2.55419	0.620274	2.48287	1.09484	1.40014	0.402152	0.830154	0.421623		isoleucine	0.784112	5.80513	7.19381	9.87514	11.0936
10-Me i. C17:0	leucine	3.26651	0.983378	1.66485	0.543897	1.04654	0.489861	0.618315	0.302944	0.57869	0.236352		Sum*	99.3501	100	100	100	100
Sum		15.9078	2.49529	13.6612	3.42995	11.4176	4.94462	9.17861	2.51943	6.12593	3.91242		* precursor of the C30:0 Dialkyl Glycerol Ether is unknown
β-OH FAMEs
Sum		2.51244	0.0550383	2.14781	0.864325	2.14593	0.375148	3.78412	2.70419	3.66054	1.75563
Monoalkyl Glycerol Ethers
i. C15:0	leucine	13.4342	3.44761	5.36442	2.62369	2.79074	0.483164	1.61312	0.0704299	1.45491	0.502478
i. C16:0	valine	1.88381	0.549416	5.50195	0.23126	6.75079	0.909579	11.5564	0.832166	12.0893	4.46698
C16:0	acetate	0.152015	0.263298	0.906112	1.56943	2.70575	1.71809	3.35741	1.75325	1.20792	1.70826
10-Me i. C16:0	valine	3.10901	1.69455	6.46949	2.55883	6.35073	2.63093	9.59434	4.10344	16.7981	6.52412
10-Me C16:0	acetate	0.270989	0.151348	1.61152	1.18966	1.88187	2.16992	2.36867	1.97165	0.905231	0.527445
i. C17:0	leucine	2.78429	0.338074	2.42227	1.64778	2.15619	0.246915	1.90664	0.340138	1.47005	0.433743
10-Me i. C17:0	leucine	11.3848	3.51051	7.68208	4.22331	6.64292	0.873407	5.19959	1.42714	6.4382	2.38437
Sum		33.0192	8.15468	29.9578	7.35499	29.279	2.08084	35.5961	2.01493	40.3637	16.5474
Dialkyl Glycerol Ethers
C30:0*		0.649904	0.188027	-	-	-	-	-	-	-	-
Sum Total Core Lipids
Ether		49.5769	9.2968	43.6191	5.07728	40.6966	2.96072	44.7747	4.53416	46.4897	12.635
Unsaturated		15.9078	2.49529	13.6612	3.42995	11.4176	4.94462	9.17861	2.51943	6.12593	3.91242
Straight chain		2.9329	1.1271	2.68537	3.83477	4.89211	3.31621	5.19739	2.69273	3.21719	2.45834
i. & a.i.		64.1843	9.16133	58.7382	7.84181	58.2922	7.18432	50.5075	6.7016	45.2681	16.3672
10-methyl straight chain		0.270989	0.151348	1.61152	1.18966	1.88187	2.16992	2.36867	1.97165	0.905231	0.527445
9 + 10-Methyl i. & a.i.		22.7264	6.03106	25.6771	4.34069	24.0912	3.47098	27.2372	6.56793	38.043	10.3085
Compound	R.time (min)	Precursor	pH 5.0 (R1-R3)		pH 4.4 (R1-R3)		pH 3.5 (R1-R3)		pH 3.2 (R1-R3)		pH 2.9 (R1-R2)		pH 5.0 R3	pH 5.0 R2	pH 5.0 R1	pH 4.4 R3	pH 4.4 R2	pH 4.4 R1	pH 3.5 R3	pH 3.5 R2	pH 3.5 R1	pH 3.2 R3	pH 3.2 R2	pH 3.2 R1	pH 2.9 R2	pH 2.9 R1
			Average (%)	St.dev (%)	Average (%)	St.dev (%)	Average	St.dev	Average	St.dev	Average	St.dev	Rel. (%)	Rel. (%)	Rel. (%)	Rel. (%)	Rel. (%)	Rel. (%)	Rel. (%)	Rel. (%)	Rel. (%)	Rel. (%)	Rel. (%)	Rel. (%)	Rel. (%)	Rel. (%)
FAMEs
i. C14:0	8.836	valine	0.36847	0.10281	1.46902	1.59393	1.36095	0.993623	1.37156	0.867329	1.58884	2.24697	0.319066	0.486656	0.299687	1.24327	3.1638	0	2.02526	1.83893	0.218671	1.71229	2.01679	0.385604	3.17769	0
C14:0	9.415	acetate	0.252022	0.116296	0.224711	0.0841037	0.224931	0.145514	0.106251	0.101368	0.0988048	0.139731	0.167315	0.384615	0.204135	0.235047	0.303169	0.135917	0.373474	0.0826484	0.218671	0.201903	0	0.11685	0.19761	0
i. C15:0	10.768	leucine	29.4267	12.3531	25.9789	7.30691	28.0101	4.02677	14.9474	5.90868	13.408	14.826	25.3268	43.3085	19.6447	29.6839	30.6912	17.5617	23.5258	31.3169	29.1876	14.9835	20.838	9.0208	23.8916	2.92445
a.i. C15:0	10.919	isoleucine	0.323268	0.220889	0.409855	0.199411	0.435106	0.273176	0.339009	0.188901	0.125896	0.178044	0.303502	0.553375	0.112926	0.21649	0.614806	0.398268	0.743912	0.224987	0.336417	0.547467	0.290392	0.17917	0.251793	0
C15:0	11.498	acetate	0.158473	0.0670169	0.28295	0.132946	0.223464	0.0768888	0.272837	0.088071	0.121189	0.072015	0.143969	0.231554	0.0998958	0.139172	0.30825	0.401429	0.291492	0.140043	0.238856	0.372743	0.239334	0.206435	0.172112	0.070267
10-Me i. C15:0	11.668	leucine	0.488394	0.253693	0.185608	0.161258	0.142885	0.123982	0.0665126	0.068705	0.089243	0.126209	0.354086	0.781005	0.33009	0	0.291313	0.265512	0	0.206621	0.222035	0	0.137218	0.0623199	0.178486	0
10-Me C15:0	12.512	acetate	0	0	0.269987	0.246933	0.153234	0.146322	0.478269	0.0572233	0.100381	0.141961	0	0	0	0	0.484393	0.325568	0.291492	0	0.168209	0.419336	0.481859	0.533614	0	0.200763
i. C16:0	12.853	valine	1.14623	0.460624	5.84508	2.41531	6.63138	1.37247	10.6615	1.59301	10.0889	3.27064	1.03502	1.65228	0.75139	4.3762	8.63269	4.52635	7.63041	7.1973	5.06644	11.5977	11.5646	8.82215	12.4016	7.77622
C16:0	13.619	acetate	2.78089	0.882991	1.77926	2.28696	2.18636	1.60003	1.83998	0.94899	2.00927	0.750075	1.94553	2.69231	3.70483	0	0.978948	4.35882	3.94425	0.815005	1.79983	2.70239	0.823308	1.99424	1.47888	2.53965
10-Me i. C16:0	13.774	isoleucine	0.402479	0.697113	5.08712	2.49772	6.1546	0.53669	8.80206	0.975419	10.7959	0.92052	0	0	1.20744	6.50708	6.55116	2.20312	5.66588	6.72896	6.06897	7.72277	9.06277	9.62063	10.145	11.4468
i. C17:1	14.344	leucine	0.406744	0.00644731	0.149614	0.259139	0	0	0.20254	0.350809	0.247608	0.35017	0.40856	0.412088	0.399583	0	0	0.448842	0	0	0	0	0	0.607619	0	0.495215
10-Me C16:0	14.576	acetate	0	0	1.01592	0.813049	1.4106	1.53692	1.34231	1.21858	0.590237	0.134381	0	0	0	0.346385	1.92063	0.780731	3.17301	0.34896	0.70984	2.7451	0.545681	0.736153	0.685259	0.495215
i. C17:0	15.001	leucine	2.2178	0.326293	1.62919	0.839984	1.58187	0.198198	1.26218	0.26499	1.20962	0.00233442	2	2.06044	2.59295	1.57729	0.816354	2.49392	1.78235	1.57721	1.38604	1.49486	1.31793	0.973748	1.20797	1.21127
a.i. C17:0	15.165	isoleucine	0.0350195	0.0606555	0.0979865	0.169718	0.110673	0.113998	0.220832	0.0637333	0.0535368	0.0757124	0.105058	0	0	0	0	0.29396	0.227728	0	0.104289	0.232964	0.277627	0.151905	0	0.107074
C17:0	15.783	acetate	0.0651494	0.112842	0.162257	0.281038	0.193903	0.172357	0.38446	0.360429	0.100381	0.141961	0	0	0.195448	0	0	0.486772	0.252019	0	0.329689	0.24073	0.118071	0.794578	0	0.200763
10-Me i. C17:0	15.919	leucine	4.56354	1.46071	4.77355	2.61122	3.89645	0.303601	3.02288	0.152777	3.4321	0.715877	3.6965	3.74411	6.25	4.4164	2.3593	7.54496	3.64972	3.80412	4.23549	3.11008	2.84648	3.1121	2.9259	3.9383
10-Me C17:0	16.699	acetate	0	0	0.153957	0.133911	0.160318	0.156523	0.344688	0.214801	0	0	0	0	0	0	0.218485	0.243386	0.312747	0	0.168209	0.264026	0.181894	0.588144	0	0
i. C18:0	17.186	valine	0	0	0.0453056	0.0784716	0.0664955	0.0596726	0.113661	0.064974	0.164523	0.0749104	0	0	0	0	0	0.135917	0.115382	0	0.0841043	0.132013	0.0414845	0.167485	0.111554	0.217493
C18:0	17.973	acetate	1.07106	0.870946	0.849879	1.03507	0.574235	0.373403	0.64512	0.416836	1.72831	1.21366	0.431907	0.71821	2.06306	0.25051	0.254052	2.04507	0.425093	0.298453	0.999159	0.590177	0.25848	1.0867	0.87012	2.5865
9-Me i. C18:0	18.11	valine	0	0	0.244563	0.0969738	0.301034	0.0676706	0.281146	0.281499	0.549988	0.0881603	0	0	0	0.210305	0.169368	0.354016	0.321856	0.355847	0.225399	0.562997	0	0.280439	0.487649	0.612327
Sum			43.7062	11.5629	50.6548	6.49973	53.8186	1.77835	46.7052	6.33059	46.5028	16.5187	36.2374	57.0251	37.8562	49.2021	57.7579	45.0043	54.7519	54.9359	51.7679	49.6331	51.0419	39.4407	58.1833	34.8223
Dimethylacetals
i. C15:0 DMA	11.923	leucine	4.86297	0.543894	2.10082	0.994906	1.32292	0.763653	0.348718	0.0222698	0	0	4.52918	5.49058	4.56915	3.1422	2.00024	1.16003	0.48582	1.50145	1.9815	0.330033	0.373361	0.342759	0	0
i. C16:0 DMA	14.046	valine	2.59067	0.160741	7.34137	3.25225	6.56531	2.71208	6.81144	1.81723	4.71709	3.25444	2.77043	2.46075	2.54083	7.2648	10.6312	4.12808	3.43414	8.08347	8.1783	5.47467	6.07908	8.88058	7.01833	2.41585
C16:0 DMA	14.822	acetate	0.080415	0.139283	0.532475	0.372057	0.715388	0.787369	0.610194	0.465044	0.0573705	0.0811342	0.241245	0	0	0.201027	0.934912	0.461485	1.60017	0.0918316	0.454163	1.12211	0.213805	0.494664	0.114741	0
10-Me i. C16:0 DMA	14.943	valine	0	0	0.325331	0.175256	0.268584	0.11608	0.350806	0.130318	0.288197	0.232487	0	0	0	0.436073	0.416645	0.123273	0.154855	0.264016	0.38688	0.232964	0.328685	0.490769	0.45259	0.123804
i. C17:0 DMA	16.203	leucine	5.18769	1.89096	2.55419	0.620274	2.48287	1.09484	1.40014	0.402152	0.830154	0.421623	4.57198	3.68132	7.30976	2.98138	1.84272	2.83845	1.39673	2.46568	3.58621	1.12599	1.21262	1.86181	1.12829	0.532022
a.i. C17:0 DMA	16.381	isoleucine	0	0	0.0252868	0.0437981	0.0778187	0.0675353	0.0859511	0.0331915	0	0	0	0	0	0	0	0.0758605	0.112346	0	0.12111	0.108717	0.0478667	0.10127	0	0
C17:0 DMA	16.991	acetate	0	0	0.0558418	0.0967208	0.0866806	0.0764815	0.274078	0.2051	0	0	0	0	0	0	0	0.167525	0.115382	0	0.144659	0.248495	0.082969	0.490769	0	0
10-Me i. C17:0 DMA	17.093	leucine	3.26651	0.983378	1.66485	0.543897	1.04654	0.489861	0.618315	0.302944	0.57869	0.236352	3.13619	2.35479	4.30855	2.24841	1.17203	1.57411	0.510111	1.15937	1.47014	0.376626	0.520152	0.958168	0.745817	0.411564
i. C18:1 DMA	17.877	valine	0.497494	0.585216	0	0	0	0	0	0	0	0	0.350195	0	1.14229	0	0	0	0	0	0	0	0	0	0	0
Sum			16.4857	3.04011	14.6002	3.54442	12.5661	4.34385	10.4996	2.70419	6.4715	4.22604	15.5992	13.9874	19.8706	16.2739	16.9978	10.5288	7.80956	13.5658	16.323	9.01961	8.85854	13.6208	9.45976	3.48324
β-OH FAMEs
i. β-OH C14:0	13.286	valine	0	0	0.0259698	0.044981	0.0141698	0.0245427	0.0699141	0.0236089	0.0928216	0.0129689	0	0	0	0	0.0779093	0	0.0425093	0	0	0.0970685	0.054249	0.0584249	0.101992	0.0836512
i. β-OH C15:0	15.4	leucine	0.800054	0.114935	0.500765	0.156821	0.466536	0.0852654	0.661944	0.113406	0.612843	0.23114	0.848249	0.883046	0.668867	0.501021	0.343817	0.657458	0.56173	0.397172	0.440706	0.792079	0.609503	0.584249	0.449402	0.776283
10-Me β-OH C15:0	16.94	acetate	0	0	0	0	0	0	0.0337566	0.0584681	0.0769591	0.108837	0	0	0	0	0	0	0	0	0	0	0	0.10127	0	0.153918
i. β-OH C16:0	17.53	valine	0.170286	0.0621539	0.506473	0.0554466	0.644541	0.085335	1.72775	0.323963	1.76451	0.755513	0.178988	0.22763	0.104239	0.448444	0.558915	0.512059	0.734803	0.633638	0.565181	2.05397	1.7232	1.40609	1.23028	2.29874
β-OH C16:0	18.387	acetate	0	0	0.0590026	0.102196	0.0461725	0.0441839	0.118017	0.115029	0.117112	0.165621	0	0	0	0	0	0.177008	0.0880549	0	0.0504626	0.124248	0	0.229804	0	0.234223
i. β-OH C17:1	18.941	leucine	0.644785	0.180056	0.428228	0.242379	0.325789	0.0690277	0.268297	0.234603	0.326013	0.258216	0.700389	0.443485	0.790479	0.293808	0.282845	0.708032	0.379547	0.247945	0.349874	0.434867	0	0.370024	0.143426	0.508599
i. β-OH C17:0	19.64	leucine	0.897321	0.108753	0.577851	0.339963	0.408324	0.353687	0.745755	0.16091	0.670287	0.249274	0.785992	0.902669	1.0033	0.553597	0.250665	0.929292	0.619421	0	0.605551	0.927975	0.68609	0.623199	0.494024	0.84655
a.i. β-OH C17:0	19.794	isoleucine	0	0	0.0495201	0.0857713	0.240401	0.248243	0.158685	0.0822613	0	0	0	0	0	0	0	0.14856	0.121455	0.525736	0.0740118	0.201903	0.0638223	0.21033	0	0
Sum			2.51244	0.0550383	2.14781	0.864325	2.14593	0.375148	3.78412	0.767566	3.66054	1.75563	2.51362	2.45683	2.56689	1.79687	1.51415	3.13241	2.54752	1.80449	2.08579	4.63211	3.13687	3.58339	2.41912	4.90196
Monoalkyl Glycerol Ethers
i. C15:0 1-MGE	23.613	leucine	13.4342	3.44761	5.36442	2.62369	2.79074	0.483164	1.61312	0.0704299	1.45491	0.502478	17.0389	10.1688	13.095	6.63388	2.34744	7.11193	2.25603	2.92024	3.19596	1.56863	1.57641	1.69432	1.0996	1.81021
C15:0 1-MGE	24.308	acetate	0.0634315	0.0565523	0.147284	0.113429	0.141889	0.0785921	0.299281	0.0660154	0.066921	0.0946405	0.0817121	0	0.108582	0.077318	0.0863777	0.278155	0.227728	0.0734653	0.124474	0.364978	0.232951	0.299914	0	0.133842
10-Me i. C15:0 1-MGE	24.345	leucine	0.796054	0.283083	0.220253	0.105596	0.0582362	0.0504341	0	0	0.0317875	0.0449543	1.11673	0.580848	0.690584	0.312365	0.105008	0.243386	0	0.08724	0.0874685	0	0	0	0	0.0635749
10-Me C15:0 1-MGE	25.192	acetate	0	0	0.219877	0.187265	0.205878	0.0783494	0.45419	0.207348	0.257816	0.184308	0	0	0	0.0618544	0.171062	0.426716	0.291492	0.137747	0.188394	0.275675	0.405272	0.681623	0.12749	0.388142
i. C16:0 1-MGE	25.556	valine	1.88381	0.549416	5.50195	0.23126	6.75079	0.909579	11.5564	0.832166	12.0893	4.46698	2.45525	1.83673	1.35945	5.54525	5.2521	5.70851	7.36321	7.18353	5.70563	11.8152	12.2284	10.6255	8.93068	15.2479
C16:0 1-MGE	26.241	acetate	0.152015	0.263298	0.906112	1.56943	2.70575	1.71809	3.35741	1.75325	1.20792	1.70826	0	0	0.456046	0	0	2.71834	4.63047	1.32697	2.1598	5.14463	1.64023	3.28737	0	2.41585
10-Me i. C16:0 1-MGE	26.316	valine	3.10901	1.69455	6.46949	2.55883	6.35073	2.63093	9.59434	4.10344	16.7981	6.52412	5.02724	2.4843	1.8155	8.41838	7.41832	3.57177	4.07482	9.23137	5.74601	4.88449	11.5008	12.3978	12.1849	21.4114
i. C17:1 1-MGE	26.868	leucine	0.19129	0.168379	0.189651	0.328486	0	0	0	0	0	0	0.256809	0	0.31706	0	0	0.568954	0	0	0	0	0	0	0	0
10-Me C16:0 1-MGE	26.99	acetate	0.270989	0.151348	1.61152	1.18966	1.88187	2.16992	2.36867	1.97165	0.905231	0.527445	0.44358	0.160911	0.208478	0.436073	2.8149	1.58359	4.37542	0.422425	0.847771	4.60493	0.880748	1.62032	0.532271	1.27819
Me-C16:0 1-MGE	27.075	acetate	0.118569	0.103479	0.238696	0.0733396	0.224709	0.227788	0.338448	0.313643	0.391425	0.265082	0.190661	0	0.165045	0.154636	0.289619	0.271834	0.455456	0	0.218671	0.39604	0	0.619304	0.203984	0.578866
10-Me i.C17:1 1-MGE	27.337	leucine	0.979862	0.200203	0.437402	0.223454	0.265552	0.0412308	0.161325	0.0281492	0	0	1.11284	0.749608	1.07714	0.402054	0.233728	0.676423	0.227728	0.259424	0.309504	0.190254	0.134027	0.159695	0	0
i. C17:0 1-MGE	27.383	leucine	2.78429	0.338074	2.42227	1.64778	2.15619	0.246915	1.90664	0.340138	1.47005	0.433743	3.16732	2.52747	2.6581	2.23294	0.877327	4.15653	2.44125	2.00882	2.0185	2.20928	1.97211	1.53852	1.16335	1.77675
a.i. C17:0 1-MGE	27.539	isoleucine	0.0233463	0.040437	0.135359	0.160675	0.175212	0.160356	0.268611	0.142049	0.118235	0.0410002	0.0700389	0	0	0	0.0931524	0.312925	0.358292	0.0596905	0.107653	0.419336	0.137218	0.249279	0.089243	0.147226
C17:1 1-MGE	27.735	acetate	0	0	0.0225824	0.0391139	0.0637639	0.110442	0.0298616	0.0517218	0	0	0	0	0	0	0.0677472	0	0.191292	0	0	0	0	0.0895848	0	0
C17:0 1-MGE	28.036	acetate	0.198134	0.214336	0.423917	0.482039	0.295219	0.256089	0.421084	0.368256	0.418256	0.591503	0	0.16876	0.425643	0	0.323493	0.948257	0.428129	0	0.457527	0	0.682899	0.580354	0	0.836512
10-Me i. C17:0 1-MGE	28.103	leucine	11.3848	3.51051	7.68208	4.22331	6.64292	0.873407	5.19959	1.42714	6.4382	2.38437	12.7237	7.40188	14.0288	7.79675	3.4026	11.8469	6.31263	5.98283	7.63331	3.90604	4.96219	6.73054	4.75219	8.12421
10-Me C17:0 1-MGE	28.777	acetate	0.825226	1.42933	0.369772	0.113051	0.0706476	0.122365	0.366209	0.206916	0.467602	0.138424	0	0	2.47568	0.470093	0.247277	0.391946	0	0	0.211943	0.178606	0.331876	0.588144	0.369721	0.565482
i. C18:1 1-MGE	28.814	valine	0.43061	0.745838	0.172793	0.299287	0.421378	0.396226	0.650412	0.549489	0.570501	0.806811	1.29183	0	0	0	0	0.51838	0.786421	0	0.477712	0.392157	0.277627	1.28145	0	1.141
i. C18:0 1-MGE	29.199	valine	0	0	0	0	0.08097	0.140244	0.228122	0.19887	0.351755	0.141367	0	0	0	0	0	0	0.24291	0	0	0.364978	0	0.319389	0.251793	0.451717
C18:1 1-MGE	29.487	acetate	0	0	0	0	0	0	0.0532315	0.0921997	0.0334605	0.0473203	0	0	0	0	0	0	0	0	0	0	0	0.159695	0	0.066921
9-Me i. C18:0 1-MGE	29.806	valine	0	0	0	0	0.0381273	0.0660384	0.102568	0.177653	0.293675	0.0862754	0	0	0	0	0	0	0	0	0.114382	0	0	0.307704	0.232669	0.354681
C18:0 1-MGE	30.021	acetate	0	0	0.0618544	0.107135	0.1488	0.128944	0.0415466	0.0719608	0	0	0	0	0	0.185563	0	0	0.227728	0	0.218671	0	0	0.12464	0	0
Sum			36.6457	9.64498	32.5973	8.80289	31.4694	2.96392	39.011	3.76416	43.3652	18.9891	44.9767	26.0793	38.8812	32.7272	23.7302	41.3345	34.891	29.6937	29.8234	36.7152	36.9627	43.3551	29.9378	56.7925
Dialkyl Glycerol Ethers
C30:0*	42		0.649904	0.188027	-	-	-	-	-	-	-	-	0.673152	0.451334	0.825226	-	-	-	-	-	-	-	-	-	-	-
Total Core Lipids
Sum Ethers			53.7813	11.5167	47.1974	5.78264	44.0355	1.8493	49.5107	6.46526	49.8367	14.763	61.249	40.5181	59.577	49.0011	40.7279	51.8633	42.7006	43.2596	46.1463	45.7348	45.8212	56.9759	39.3976	60.2757
Sum unsaturated			19.139	3.43691	16.0004	2.23034	13.6426	4.04996	11.8653	3.85003	7.64908	2.76352	19.3696	15.5926	22.4548	16.9698	17.5821	13.4494	9.39455	14.0732	17.4601	10.0369	9.27019	16.2889	9.60319	5.69497
Sum straight chain			4.82159	2.19114	5.50812	5.87781	7.60655	4.99611	8.45335	3.64991	5.95899	4.42016	3.01167	4.19545	7.25764	1.08864	3.25695	12.1788	12.7953	2.82841	7.19596	11.1124	4.29205	9.9556	2.83347	9.08452
Sum iso & anteiso			68.3231	8.86952	63.5219	7.09518	63.1205	5.42876	57.6206	6.57853	51.9554	15.8211	68.5136	77.0958	59.3598	66.6945	68.4772	55.394	57.3875	68.1827	63.7914	59.0177	63.3883	50.4557	63.1426	40.7683
Sum 10-methyl straight chain			1.21478	1.4351	3.87973	2.34199	4.10726	4.22707	5.72654	3.03642	2.78965	1.23168	0.634241	0.160911	2.8492	1.46904	6.14637	4.02377	8.89962	0.909133	2.51304	8.88371	2.82733	5.46857	1.91873	3.66058
Sum 9 + 10-Methyl iso & anteiso			24.9907	6.10414	27.0902	4.46155	25.1657	3.76282	28.1995	6.6617	39.2959	10.1692	27.1673	18.0965	29.7081	30.7478	22.1195	28.4035	20.9176	28.0798	26.4996	20.9862	29.4923	34.1201	32.1052	46.4866
