## Supplementary material for "Proton stress adaptation in acidophilic sulfate-reducing bacteria: insights from *Acididesulfobacillus acetoxydans* for acid mine drainage bioremediation": Table S16

### Sheet: Sheet1
Locus tag	Annotation	Gene name	Role	av. TPM pH 5.0	av. TPM pH 3.5	av. TPM pH 3.2	av TPM pH 2.9	5.0_3.5	5.0_3.2	5.0_2.9	3.5_3.2	3.5_2.9	3.2_2.9
DEACI_2200	Mycolic acid cyclopropane synthase	ufaA (putative)	FA synthesis	101.515	122.458	140.675	150.035	Not significant	Not significant	Not significant	Not significant	Not significant	Not significant
DEACI_1337	holo-[acyl-carrier-protein] synthase	acpS	FA synthesis	36.804	61.4262	57.3548	62.0434	Not significant	Not significant	Not significant	Not significant	Not significant	Not significant
DEACI_3407	[acyl-carrier-protein] S-malonyltransferase	fabD	FA synthesis	114.584	169.126	194.327	129.207	Not significant	Not significant	Not significant	Not significant	Not significant	Not significant
DEACI_2943	acetyl-CoA carboxylase	ACCa	FA synthesis	78.0535	84.813	89.0567	89.8483	Not significant	Not significant	Not significant	Not significant	Not significant	Not significant
DEACI_2804	acetyl-CoA carboxylase	ACCb	FA synthesis	208.937	194.323	211.255	178.095	Not significant	Not significant	Not significant	Not significant	Not significant	Not significant
DEACI_2803	Biotin carboxylase	ACCc	FA synthesis	67.7153	67.489	65.1636	45.5387	Not significant	Not significant	Not significant	Not significant	Not significant	Not significant
DEACI_2841	Hypothetical protein	ACCc (putative)	FA synthesis	101.691	47.9042	29.6574	23.6948	Not significant	Down	Down	Not significant	Not significant	Not significant
DEACI_2944	acetyl-CoA carboxylase	ACCd	FA synthesis	64.3984	76.8706	85.0163	92.6352	Not significant	Not significant	Not significant	Not significant	Not significant	Not significant
DEACI_3409	beta-ketoacyl-[acyl-carrier-protein] synthase III	fabH	FA synthesis	32.7606	67.8334	68.4863	41.7149	Not significant	Not significant	Not significant	Not significant	Not significant	Not significant
DEACI_3403	3-oxoacyl-[acyl-carrier-protein] synthase 2	fabF	FA synthesis	76.2792	99.8187	99.2915	70.0893	Not significant	Not significant	Not significant	Not significant	Not significant	Not significant
DEACI_2661	Polyketide synthase, beta-ketoacyl synthase domain protein	fabF (putative)	FA synthesis	46.1485	46.7344	53.8354	61.8994	Not significant	Not significant	Not significant	Not significant	Not significant	Not significant
DEACI_3406	3-oxoacyl-[acyl-carrier-protein] reductase/L-xylulose reductase	fabG	FA synthesis	571.972	711.323	672.459	606.45	Not significant	Not significant	Not significant	Not significant	Not significant	Not significant
DEACI_0341	3-hydroxyacyl-[acyl-carrier-protein] dehydratase	fabA	FA synthesis	127.186	118.705	91.0861	89.6553	Not significant	Not significant	Not significant	Not significant	Not significant	Not significant
DEACI_3404	nitronate monooxygenase	fabX	FA synthesis	33.3342	47.5034	44.6625	27.1837	Not significant	Not significant	Not significant	Not significant	Not significant	Not significant
DEACI_2329	branched-chain-amino-acid transaminase	ilvE	Branched chain FAS	81.2195	160.666	239.485	271.021	Not significant	Up	Up	Not significant	Not significant	Not significant
DEACI_1361	Aminotransferase class I and II	spt (putative	sphingolipid synthesis	86.8501	98.5696	117.219	102.087	Not significant	Not significant	Not significant	Not significant	Not significant	Not significant
DEACI_3410	Phosphate acyltransferase [plsX]	plsX	Glycerolipid backbone synthesis	76.3684	138.534	147.389	92.5841	Not significant	Not significant	Not significant	Not significant	Not significant	Not significant
DEACI_2699	Glycerol-3-phosphate acyltransferase [plsY]	plsY	Glycerolipid backbone synthesis	84.598	80.7269	83.0028	64.4923	Not significant	Not significant	Not significant	Not significant	Not significant	Not significant
DEACI_2705	1-acylglycerol-3-phosphate O-acyltransferase	plsC	Glycerolipid backbone synthesis	42.3193	52.743	52.5439	43.8376	Not significant	Not significant	Not significant	Not significant	Not significant	Not significant
DEACI_3228	phosphatidate cytidylyltransferase	cdsA	Glycerolipid backbone synthesis	21.8656	22.3681	19.0333	10.7458	Not significant	Not significant	Not significant	Not significant	Not significant	Not significant
DEACI_3174	CDP-diacylglycerol-glycerol-3-phosphate 3-phosphatidyltransferase	pgsA	headgroup synthesis	163.974	175.958	162.968	161.441	Not significant	Not significant	Not significant	Not significant	Not significant	Not significant
DEACI_1831	CDP-diacylglycerol-serine O-phosphatidyltransferase	pssA	headgroup synthesis	92.7398	107.801	99.9442	85.9128	Not significant	Not significant	Not significant	Not significant	Not significant	Not significant
DEACI_1830	phosphatidylserine decarboxylase	psd	headgroup synthesis	70.3921	87.3845	72.8488	59.0916	Not significant	Not significant	Not significant	Not significant	Not significant	Not significant
DEACI_2461	Phospholipase_D-nuclease N-terminal	cls	headgroup synthesis	5.51761	2.12495	2.38531	3.93444	Down	Not significant	Not significant	Not significant	Not significant	Not significant
DEACI_1928	Phospholipase D-like domain protein	cls	headgroup synthesis	147.201	221.359	220.703	227.622	Not significant	Not significant	Not significant	Not significant	Not significant	Not significant
DEACI_1193	Phosphatidic acid phosphatase type 2/haloperoxidase	-	side activity	49.0844	68.5411	81.125	91.2916	Not significant	Not significant	Not significant	Not significant	Not significant	Not significant
DEACI_1629	Phosphatidic acid phosphatase type 2/haloperoxidase	-	side activity	22.5701	26.8497	24.8785	18.251	Not significant	Not significant	Not significant	Not significant	Not significant	Not significant
DEACI_1746	Methyltransferase domain protein	pmtA (putative)	headgroup synthesis	68.9417	58.5336	95.8779	94.9702	Not significant	Not significant	Not significant	Not significant	Not significant	Not significant
DEACI_1854	AMP-dependent synthetase/ligase	elbD (putative	ether lipid synthesis	18.9693	12.1649	16.3336	17.51	Not significant	Not significant	Not significant	Not significant	Not significant	Not significant
DEACI_1789	AMP-dependent synthetase/ligase	elbD (putative	ether lipid synthesis	95.7089	98.1494	96.4215	82.7054	Not significant	Not significant	Not significant	Not significant	Not significant	Not significant
DEACI_1873	AMP-dependent synthetase/ligase	elbD (putative	ether lipid synthesis	6.98984	3.22325	2.99227	3.48131	Not significant	Not significant	Not significant	Not significant	Not significant	Not significant
DEACI_1319	AMP-dependent synthetase/ligase	elbD (putative	ether lipid synthesis	23.8603	19.4301	17.7212	16.5439	Not significant	Not significant	Not significant	Not significant	Not significant	Not significant
DEACI_2301	AMP-dependent synthetase/ligase	elbD (putative	ether lipid synthesis	20.9899	13.2148	15.2337	13.3382	Not significant	Not significant	Not significant	Not significant	Not significant	Not significant
DEACI_2125	AMP-dependent synthetase/ligase	elbD (putative	ether lipid synthesis	46.0138	50.6776	49.3124	48.8893	Not significant	Not significant	Not significant	Not significant	Not significant	Not significant
DEACI_0105	CO dehydrogenase flavoprotein-like, FAD-binding, subdomain 2	agpS (putative)	ether lipid synthesis	113.983	108.015	136.115	159.362	Not significant	Not significant	Not significant	Not significant	Not significant	Not significant
DEACI_0106	CO dehydrogenase flavoprotein-like, FAD-binding, subdomain 2	agpS (putative)	ether lipid synthesis	52.4648	48.1578	57.1114	72.2173	Not significant	Not significant	Not significant	Not significant	Not significant	Not significant
DEACI_2070	FldB/FldC dehydratase alpha/beta subunit	plsA (putative)	ether lipid synthesis	59.5054	63.9877	71.8738	55.362	Not significant	Not significant	Not significant	Not significant	Not significant	Not significant
DEACI_2151	Capsule synthesis protein, CapA	capA	capsular synthesis	121.68	195.135	311.275	473.557	Not significant	Not significant	Up	Not significant	Not significant	Not significant
DEACI_0578	spermidine synthase	speE	spermidine	76.2546	124.089	101.74	84.5603	Not significant	Not significant	Not significant	Not significant	Not significant	Not significant
DEACI_0950	FldB/FldC dehydratase alpha/beta subunit	plsA (putative)	ether lipid synthesis	123.141	154.219	152.091	147.95	Not significant	Not significant	Not significant	Not significant	Not significant	Not significant
